# Pathway Analysis within Multiple Human Ancestries Reveals Novel Signals for Epistasis in Complex Traits

**DOI:** 10.1101/2020.09.24.312421

**Authors:** Michael C. Turchin, Gregory Darnell, Lorin Crawford, Sohini Ramachandran

## Abstract

Genome-wide association (GWA) studies have identified thousands of significant genetic associations in humans across a number of complex traits. However, the majority of these studies focus on linear additive relationships between genotypic and phenotypic variation. Epistasis, or non-additive genetic interactions, has been identified as a major driver of both complex trait architecture and evolution in multiple model organisms; yet, this same phenomenon is not considered to be a significant factor underlying human complex traits. There are two possible reasons for this assumption. First, most large GWA studies are conducted solely with European cohorts; therefore, our understanding of broad-sense heritability for many complex traits is limited to just one ancestry group. Second, current epistasis mapping methods commonly identify significant genetic interactions by exhaustively searching across all possible pairs of SNPs. In these frameworks, estimated epistatic effects size are often small and power can be low due to the multiple testing burden. Here, we present a case study that uses a novel region-based mapping approach to analyze sets of variants for the presence of epistatic effects across six diverse subgroups within the UK Biobank. We refer to this method as the “MArginal ePIstasis Test for Regions” or MAPIT-R. Even with limited sample sizes, we find a total of 245 pathways within the KEGG and REACTOME databases that are significantly enriched for epistatic effects in height and body mass index (BMI), with 67% of these pathways being detected within individuals of African ancestry. As a secondary analysis, we introduce a novel region-based “leave-one-out” approach to localize pathway-level epistatic signals to specific interacting genes in BMI. Overall, our results indicate that non-European ancestry populations may be better suited for the discovery of non-additive genetic variation in human complex traits — further underscoring the need for publicly available, biobank-sized datasets of diverse groups of individuals.
