## Supplementary Table 3 for "Pathway Analysis within Multiple Human Ancestries Reveals Novel Signals for Epistasis in Complex Traits"

### Sheet: Headers
Supplementary Tables 3a-d Headers Legend
Subgroup	UKB ancestry subgroup
Pathway	Name of the MAPIT-R significant pathway
Genes	Number of genes from the given pathway used in the final analysis
SNPs	Number of SNPs covered by the given pathway used in the final analysis
p-Value	MAPIT-R p-value for the given pathway

### Sheet: Suppl Table 3a
Supplementary Table 3a - KEGG-Height MAPIT-R Significant Pathways
Subgroup	Pathway	Genes	SNPs	p-Value
African
	KEGG_CHEMOKINE_SIGNALING_PATHWAY	170	2448	5.13574e-10
	KEGG_AXON_GUIDANCE	120	3045	1.51095e-08
	KEGG_HYPERTROPHIC_CARDIOMYOPATHY_HCM	77	2132	1.54244e-08
	KEGG_CYTOKINE_CYTOKINE_RECEPTOR_INTERACTION	234	2279	2.83687e-08
	KEGG_PURINE_METABOLISM	135	2411	1.18594e-07
	KEGG_DILATED_CARDIOMYOPATHY	83	2234	1.24222e-07
	KEGG_TYPE_I_DIABETES_MELLITUS	38	1659	1.32993e-07
	KEGG_ENDOCYTOSIS	169	2981	1.52258e-07
	KEGG_OLFACTORY_TRANSDUCTION	365	3110	1.19403e-06
	KEGG_AUTOIMMUNE_THYROID_DISEASE	48	1504	1.49188e-06
	KEGG_NATURAL_KILLER_CELL_MEDIATED_CYTOTOXICITY	127	2216	5.1599e-06
	KEGG_ALZHEIMERS_DISEASE	136	1846	5.18833e-06
	KEGG_WNT_SIGNALING_PATHWAY	141	2050	6.53617e-06
	KEGG_ALLOGRAFT_REJECTION	32	1329	8.15232e-06
	KEGG_HUNTINGTONS_DISEASE	148	1660	8.63883e-06
	KEGG_GRAFT_VERSUS_HOST_DISEASE	35	1348	8.93264e-06
	KEGG_GAP_JUNCTION	85	1851	9.30045e-06
	KEGG_SYSTEMIC_LUPUS_ERYTHEMATOSUS	111	1525	1.4988e-05
	KEGG_VIRAL_MYOCARDITIS	64	1972	1.88883e-05
	KEGG_ANTIGEN_PROCESSING_AND_PRESENTATION	74	1598	2.88963e-05
	KEGG_LONG_TERM_POTENTIATION	63	1585	3.31727e-05
	KEGG_INTESTINAL_IMMUNE_NETWORK_FOR_IGA_PRODUCTION	43	1072	3.83814e-05
	KEGG_PHOSPHATIDYLINOSITOL_SIGNALING_SYSTEM	75	1681	4.49698e-05
	KEGG_ARRHYTHMOGENIC_RIGHT_VENTRICULAR_CARDIOMYOPATHY_ARVC	70	2373	5.28878e-05
	KEGG_LONG_TERM_DEPRESSION	66	1741	5.55341e-05
	KEGG_GLIOMA	64	974	5.64902e-05
	KEGG_VASCULAR_SMOOTH_MUSCLE_CONTRACTION	106	2465	0.000188078
	KEGG_REGULATION_OF_ACTIN_CYTOSKELETON	194	3047	0.000195136
	KEGG_TYPE_II_DIABETES_MELLITUS	45	979	0.000268724
British.Ran4000
	KEGG_ERBB_SIGNALING_PATHWAY	83	2674	1.00348e-05
	KEGG_TYPE_I_DIABETES_MELLITUS	39	1924	1.69334e-05
Caribbean
	KEGG_CHEMOKINE_SIGNALING_PATHWAY	171	2688	2.73334e-06
	KEGG_NATURAL_KILLER_CELL_MEDIATED_CYTOTOXICITY	128	2356	1.1245e-05
	KEGG_CELL_ADHESION_MOLECULES_CAMS	120	4029	1.76959e-05
	KEGG_LEUKOCYTE_TRANSENDOTHELIAL_MIGRATION	105	1941	2.1688e-05
	KEGG_VASCULAR_SMOOTH_MUSCLE_CONTRACTION	106	2708	3.67487e-05
	KEGG_AXON_GUIDANCE	120	3365	0.000108802
	KEGG_SMALL_CELL_LUNG_CANCER	78	1931	0.000136889
	KEGG_ARRHYTHMOGENIC_RIGHT_VENTRICULAR_CARDIOMYOPATHY_ARVC	70	2581	0.000137639
	KEGG_HYPERTROPHIC_CARDIOMYOPATHY_HCM	77	2298	0.00019598
Chinese
	KEGG_TYPE_I_DIABETES_MELLITUS	39	1573	1.26886e-08
	KEGG_ANTIGEN_PROCESSING_AND_PRESENTATION	75	1505	8.28736e-08
	KEGG_MELANOGENESIS	96	1382	1.02775e-05
	KEGG_ALLOGRAFT_REJECTION	33	1250	1.18272e-05
	KEGG_GRAFT_VERSUS_HOST_DISEASE	37	1274	2.4236e-05
	KEGG_NON_SMALL_CELL_LUNG_CANCER	53	1081	5.33671e-05
	KEGG_SYSTEMIC_LUPUS_ERYTHEMATOSUS	109	1399	0.000125195
Indian
	KEGG_NON_SMALL_CELL_LUNG_CANCER	53	1696	4.18171e-05
	KEGG_CYTOKINE_CYTOKINE_RECEPTOR_INTERACTION	237	2995	4.96512e-05
	KEGG_REGULATION_OF_ACTIN_CYTOSKELETON	193	4069	0.000196295
	KEGG_ERBB_SIGNALING_PATHWAY	83	2174	0.000212775
Pakistani
	KEGG_ANTIGEN_PROCESSING_AND_PRESENTATION	78	1775	1.58088e-08
	KEGG_AMINO_SUGAR_AND_NUCLEOTIDE_SUGAR_METABOLISM	40	610	7.84039e-05
	KEGG_AUTOIMMUNE_THYROID_DISEASE	49	1680	0.00026024

### Sheet: Suppl Table 3b
Supplementary Table 3b - KEGG-BMI MAPIT-R Significant Pathways
Subgroup	Pathway	Genes	SNPs	p-Value
African
	KEGG_AXON_GUIDANCE	120	3045	<1e-10
	KEGG_SMALL_CELL_LUNG_CANCER	78	1776	3.19934e-10
	KEGG_TYPE_I_DIABETES_MELLITUS	38	1659	4.29083e-10
	KEGG_REGULATION_OF_ACTIN_CYTOSKELETON	194	3047	8.25265e-10
	KEGG_AUTOIMMUNE_THYROID_DISEASE	48	1504	1.39306e-08
	KEGG_CHEMOKINE_SIGNALING_PATHWAY	170	2448	1.51179e-08
	KEGG_ALLOGRAFT_REJECTION	32	1329	2.52919e-08
	KEGG_GRAFT_VERSUS_HOST_DISEASE	35	1348	4.75328e-08
	KEGG_NATURAL_KILLER_CELL_MEDIATED_CYTOTOXICITY	127	2216	1.08115e-07
	KEGG_WNT_SIGNALING_PATHWAY	141	2050	1.41433e-07
	KEGG_SYSTEMIC_LUPUS_ERYTHEMATOSUS	111	1525	1.5041e-07
	KEGG_HYPERTROPHIC_CARDIOMYOPATHY_HCM	77	2132	1.57784e-07
	KEGG_ANTIGEN_PROCESSING_AND_PRESENTATION	74	1598	2.07507e-07
	KEGG_ERBB_SIGNALING_PATHWAY	83	1538	3.29827e-07
	KEGG_OLFACTORY_TRANSDUCTION	365	3110	8.62701e-07
	KEGG_GAP_JUNCTION	85	1851	8.99575e-07
	KEGG_VIRAL_MYOCARDITIS	64	1972	1.08634e-06
	KEGG_ARRHYTHMOGENIC_RIGHT_VENTRICULAR_CARDIOMYOPATHY_ARVC	70	2373	1.58141e-06
	KEGG_NON_SMALL_CELL_LUNG_CANCER	53	1243	1.64015e-06
	KEGG_JAK_STAT_SIGNALING_PATHWAY	138	1324	2.00023e-06
	KEGG_PURINE_METABOLISM	135	2411	2.46279e-06
	KEGG_GLIOMA	64	974	3.5636e-06
	KEGG_T_CELL_RECEPTOR_SIGNALING_PATHWAY	102	1373	6.12025e-06
	KEGG_DILATED_CARDIOMYOPATHY	83	2234	6.98692e-06
	KEGG_ENDOCYTOSIS	169	2981	8.02277e-06
	KEGG_ALZHEIMERS_DISEASE	136	1846	8.56661e-06
	KEGG_TYPE_II_DIABETES_MELLITUS	45	979	8.59835e-06
	KEGG_HUNTINGTONS_DISEASE	148	1660	1.31017e-05
	KEGG_VALINE_LEUCINE_AND_ISOLEUCINE_DEGRADATION	41	399	1.70962e-05
	KEGG_ADHERENS_JUNCTION	66	1603	2.02331e-05
	KEGG_VASCULAR_SMOOTH_MUSCLE_CONTRACTION	106	2465	2.41024e-05
	KEGG_LONG_TERM_POTENTIATION	63	1585	2.62376e-05
	KEGG_INTESTINAL_IMMUNE_NETWORK_FOR_IGA_PRODUCTION	43	1072	2.98671e-05
	KEGG_P53_SIGNALING_PATHWAY	63	527	3.52947e-05
	KEGG_NEUROTROPHIN_SIGNALING_PATHWAY	117	1483	7.89675e-05
	KEGG_BETA_ALANINE_METABOLISM	20	295	0.000112738
	KEGG_ECM_RECEPTOR_INTERACTION	81	2116	0.000118459
	KEGG_ETHER_LIPID_METABOLISM	28	337	0.000140591
	KEGG_LEISHMANIA_INFECTION	64	1353	0.000144147
	KEGG_CELL_CYCLE	115	858	0.000148412
	KEGG_INOSITOL_PHOSPHATE_METABOLISM	53	849	0.000153391
	KEGG_LEUKOCYTE_TRANSENDOTHELIAL_MIGRATION	105	1786	0.000163281
	KEGG_HOMOLOGOUS_RECOMBINATION	22	248	0.000174893
	KEGG_O_GLYCAN_BIOSYNTHESIS	25	575	0.000192305
	KEGG_MELANOGENESIS	98	1516	0.000197061
	KEGG_ASTHMA	26	850	0.000263623
	KEGG_PROSTATE_CANCER	85	1143	0.000264003
British.Ran4000
	KEGG_NATURAL_KILLER_CELL_MEDIATED_CYTOTOXICITY	128	3133	2.20483e-06
	KEGG_TYPE_I_DIABETES_MELLITUS	39	1924	2.33468e-05
	KEGG_ANTIGEN_PROCESSING_AND_PRESENTATION	79	1728	3.65866e-05
	KEGG_JAK_STAT_SIGNALING_PATHWAY	139	2076	0.000113887
Caribbean
	KEGG_CHEMOKINE_SIGNALING_PATHWAY	171	2688	1.08574e-06
	KEGG_CYTOKINE_CYTOKINE_RECEPTOR_INTERACTION	237	2453	4.2945e-06
	KEGG_ARRHYTHMOGENIC_RIGHT_VENTRICULAR_CARDIOMYOPATHY_ARVC	70	2581	2.06993e-05
	KEGG_AXON_GUIDANCE	120	3365	2.38193e-05
	KEGG_OLFACTORY_TRANSDUCTION	366	3318	5.05772e-05
	KEGG_REGULATION_OF_ACTIN_CYTOSKELETON	193	3340	9.26454e-05
	KEGG_VASCULAR_SMOOTH_MUSCLE_CONTRACTION	106	2708	0.000137439
Chinese
	KEGG_ANTIGEN_PROCESSING_AND_PRESENTATION	75	1505	4.42951e-09
	KEGG_SYSTEMIC_LUPUS_ERYTHEMATOSUS	109	1399	4.76645e-07
	KEGG_LEISHMANIA_INFECTION	65	1263	1.22443e-06
	KEGG_VIRAL_MYOCARDITIS	65	1808	2.15664e-06
	KEGG_ALLOGRAFT_REJECTION	33	1250	2.64803e-05
	KEGG_FC_EPSILON_RI_SIGNALING_PATHWAY	76	1241	4.92888e-05
	KEGG_TYPE_I_DIABETES_MELLITUS	39	1573	7.37616e-05
	KEGG_GRAFT_VERSUS_HOST_DISEASE	37	1274	0.000104934
Indian
	KEGG_ENDOCYTOSIS	170	4003	8.65105e-09
	KEGG_CYTOKINE_CYTOKINE_RECEPTOR_INTERACTION	237	2995	9.49958e-05
	KEGG_REGULATION_OF_ACTIN_CYTOSKELETON	193	4069	0.000103435
	KEGG_ERBB_SIGNALING_PATHWAY	83	2174	0.00018273
Pakistani
	KEGG_GRAFT_VERSUS_HOST_DISEASE	37	1466	5.41174e-06
	KEGG_ANTIGEN_PROCESSING_AND_PRESENTATION	78	1775	6.72405e-06
	KEGG_ALLOGRAFT_REJECTION	33	1442	1.21427e-05
	KEGG_AUTOIMMUNE_THYROID_DISEASE	49	1680	1.97768e-05
	KEGG_MELANOMA	68	1352	8.43604e-05

### Sheet: Suppl Table 3c
Supplementary Table 3c - REACTOME-Height MAPIT-R Significant Pathways
Subgroup	Pathway	Genes	SNPs	p-Value
African
	REACTOME_GASTRIN_CREB_SIGNALLING_PATHWAY_VIA_PKC_AND_MAPK	183	2980	4.8612e-10
	REACTOME_NEUROTRANSMITTER_RECEPTOR_BINDING_AND_DOWNSTREAM_TRANSMISSION_IN_THE_POSTSYNAPTIC_CELL	125	2942	3.43134e-09
	REACTOME_SIGNALING_BY_RHO_GTPASES	96	2385	6.82104e-09
	REACTOME_CLASS_A1_RHODOPSIN_LIKE_RECEPTORS	261	2502	3.24513e-08
	REACTOME_TRANSPORT_OF_INORGANIC_CATIONS_ANIONS_AND_AMINO_ACIDS_OLIGOPEPTIDES	86	1511	6.63724e-08
	REACTOME_CYTOKINE_SIGNALING_IN_IMMUNE_SYSTEM	253	3100	8.41601e-08
	REACTOME_INNATE_IMMUNE_SYSTEM	236	2334	1.46366e-07
	REACTOME_L1CAM_INTERACTIONS	73	1679	7.3955e-07
	REACTOME_G_ALPHA_Q_SIGNALLING_EVENTS	164	2636	8.12436e-07
	REACTOME_CELL_CYCLE	351	2459	1.27456e-06
	REACTOME_CELL_CELL_COMMUNICATION	107	3031	1.68513e-06
	REACTOME_HEPARAN_SULFATE_HEPARIN_HS_GAG_METABOLISM	43	1170	2.87329e-06
	REACTOME_INTEGRIN_CELL_SURFACE_INTERACTIONS	76	1594	4.26988e-06
	REACTOME_PHOSPHOLIPID_METABOLISM	175	2260	7.53266e-06
	REACTOME_MHC_CLASS_II_ANTIGEN_PRESENTATION	81	1215	7.85241e-06
	REACTOME_SIGNALING_BY_PDGF	115	1902	9.11963e-06
	REACTOME_PLATELET_HOMEOSTASIS	71	1453	9.3175e-06
	REACTOME_SIGNALING_BY_NOTCH	89	1534	1.6953e-05
	REACTOME_METABOLISM_OF_CARBOHYDRATES	207	2990	2.51194e-05
	REACTOME_SEMAPHORIN_INTERACTIONS	62	1074	4.25284e-05
	REACTOME_TRANSPORT_OF_GLUCOSE_AND_OTHER_SUGARS_BILE_SALTS_AND_ORGANIC_ACIDS_METAL_IONS_AND_AMINE_COMPOUNDS	87	1190	4.67876e-05
	REACTOME_SIGNALING_BY_ERBB4	85	1483	4.91145e-05
	REACTOME_OPIOID_SIGNALLING	71	1467	5.23295e-05
	REACTOME_CELL_JUNCTION_ORGANIZATION	67	1701	7.33929e-05
British.Ran4000
	NA
Caribbean
	REACTOME_CLASS_A1_RHODOPSIN_LIKE_RECEPTORS	263	2699	1.85269e-07
	REACTOME_METABOLISM_OF_CARBOHYDRATES	206	3283	7.11563e-06
	REACTOME_SIGNALING_BY_RHO_GTPASES	97	2635	9.5532e-06
	REACTOME_INTEGRATION_OF_ENERGY_METABOLISM	107	2158	1.00356e-05
	REACTOME_GLYCOSAMINOGLYCAN_METABOLISM	97	2301	1.7035e-05
	REACTOME_FACTORS_INVOLVED_IN_MEGAKARYOCYTE_DEVELOPMENT_AND_PLATELET_PRODUCTION	118	1715	2.72422e-05
	REACTOME_PLATELET_ACTIVATION_SIGNALING_AND_AGGREGATION	183	3354	5.99228e-05
Chinese
	REACTOME_MHC_CLASS_II_ANTIGEN_PRESENTATION	82	1118	1.86132e-06
	REACTOME_INTERFERON_GAMMA_SIGNALING	59	1263	1.12661e-05
Indian
	REACTOME_SIGNALING_BY_EGFR_IN_CANCER	102	2196	7.70541e-06
	REACTOME_SIGNALING_BY_FGFR_IN_DISEASE	120	2307	3.13118e-05
Pakistani
	NA

### Sheet: Suppl Table 3d
Supplementary Table 3d - REACTOME-BMI MAPIT-R Significant Pathways
Subgroup	Pathway	Genes	SNPs	p-Value
African
	REACTOME_CYTOKINE_SIGNALING_IN_IMMUNE_SYSTEM	253	3100	<1e-10
	REACTOME_GASTRIN_CREB_SIGNALLING_PATHWAY_VIA_PKC_AND_MAPK	183	2980	<1e-10
	REACTOME_G_ALPHA_Q_SIGNALLING_EVENTS	164	2636	8.22507e-09
	REACTOME_SIGNALING_BY_RHO_GTPASES	96	2385	3.09771e-08
	REACTOME_INNATE_IMMUNE_SYSTEM	236	2334	4.41194e-08
	REACTOME_SIGNALING_BY_NOTCH	89	1534	6.91084e-08
	REACTOME_GLYCEROPHOSPHOLIPID_BIOSYNTHESIS	73	897	9.69542e-08
	REACTOME_PHOSPHOLIPID_METABOLISM	175	2260	1.03707e-07
	REACTOME_NGF_SIGNALLING_VIA_TRKA_FROM_THE_PLASMA_MEMBRANE	128	1957	1.41228e-07
	REACTOME_CLASS_B_2_SECRETIN_FAMILY_RECEPTORS	75	864	1.75759e-07
	REACTOME_SIGNALING_BY_PDGF	115	1902	4.26883e-07
	REACTOME_HEPARAN_SULFATE_HEPARIN_HS_GAG_METABOLISM	43	1170	7.24237e-07
	REACTOME_HIV_INFECTION	171	1346	7.52814e-07
	REACTOME_P75_NTR_RECEPTOR_MEDIATED_SIGNALLING	67	1273	7.92906e-07
	REACTOME_G_ALPHA1213_SIGNALLING_EVENTS	66	1382	8.90512e-07
	REACTOME_SIGNALING_BY_ERBB2	95	1639	1.09289e-06
	REACTOME_CELL_CYCLE	351	2459	1.28825e-06
	REACTOME_OPIOID_SIGNALLING	71	1467	1.54855e-06
	REACTOME_MEIOSIS	92	659	2.30634e-06
	REACTOME_CHONDROITIN_SULFATE_DERMATAN_SULFATE_METABOLISM	41	1049	2.34191e-06
	REACTOME_CELL_CELL_COMMUNICATION	107	3031	2.78303e-06
	REACTOME_M_G1_TRANSITION	73	458	3.19088e-06
	REACTOME_CLASS_A1_RHODOPSIN_LIKE_RECEPTORS	261	2502	3.37799e-06
	REACTOME_G_ALPHA_S_SIGNALLING_EVENTS	110	1827	3.44621e-06
	REACTOME_CELL_JUNCTION_ORGANIZATION	67	1701	4.23664e-06
	REACTOME_SIGNALING_BY_NOTCH1	61	1165	4.82589e-06
	REACTOME_CELL_CYCLE_CHECKPOINTS	105	670	5.78075e-06
	REACTOME_PLC_BETA_MEDIATED_EVENTS	40	916	7.25718e-06
	REACTOME_HOST_INTERACTIONS_OF_HIV_FACTORS	112	963	7.52104e-06
	REACTOME_NCAM1_INTERACTIONS	37	957	8.38335e-06
	REACTOME_CD28_CO_STIMULATION	31	421	8.80911e-06
	REACTOME_GLYCOSAMINOGLYCAN_METABOLISM	97	2092	1.00622e-05
	REACTOME_REGULATION_OF_INSULIN_SECRETION	81	1544	1.13055e-05
	REACTOME_DOWNSTREAM_SIGNALING_EVENTS_OF_B_CELL_RECEPTOR_BCR	89	745	1.1946e-05
	REACTOME_REGULATION_OF_APOPTOSIS	52	564	1.21823e-05
	REACTOME_FACTORS_INVOLVED_IN_MEGAKARYOCYTE_DEVELOPMENT_AND_PLATELET_PRODUCTION	118	1560	1.26442e-05
	REACTOME_MITOTIC_G1_G1_S_PHASES	121	747	1.45262e-05
	REACTOME_NCAM_SIGNALING_FOR_NEURITE_OUT_GROWTH	61	1271	1.47335e-05
	REACTOME_COSTIMULATION_BY_THE_CD28_FAMILY	60	1005	1.74476e-05
	REACTOME_ACTIVATION_OF_NF_KAPPAB_IN_B_CELLS	59	465	1.86078e-05
	REACTOME_HS_GAG_BIOSYNTHESIS	25	932	1.90078e-05
	REACTOME_MHC_CLASS_II_ANTIGEN_PRESENTATION	81	1215	1.97071e-05
	REACTOME_DOWNSTREAM_SIGNAL_TRANSDUCTION	89	1288	1.97957e-05
	REACTOME_MEIOTIC_SYNAPSIS	58	460	2.08104e-05
	REACTOME_SIGNALING_BY_EGFR_IN_CANCER	102	1579	2.10593e-05
	REACTOME_POST_NMDA_RECEPTOR_ACTIVATION_EVENTS	31	727	2.29553e-05
	REACTOME_SIGNALING_BY_SCF_KIT	74	773	2.35e-05
	REACTOME_METABOLISM_OF_CARBOHYDRATES	207	2990	3.00345e-05
	REACTOME_HYALURONAN_METABOLISM	14	178	3.10631e-05
	REACTOME_ASSEMBLY_OF_THE_PRE_REPLICATIVE_COMPLEX	60	331	3.29348e-05
	REACTOME_ANTIGEN_PROCESSING_CROSS_PRESENTATION	68	850	3.95555e-05
	REACTOME_NEUROTRANSMITTER_RELEASE_CYCLE	30	631	4.50087e-05
	REACTOME_CELL_CYCLE_MITOTIC	274	1906	4.50902e-05
	REACTOME_A_TETRASACCHARIDE_LINKER_SEQUENCE_IS_REQUIRED_FOR_GAG_SYNTHESIS	21	570	4.83501e-05
	REACTOME_DSCAM_INTERACTIONS	11	571	5.05545e-05
	REACTOME_SIGNALING_BY_ERBB4	85	1483	5.08504e-05
	REACTOME_CELL_DEATH_SIGNALLING_VIA_NRAGE_NRIF_AND_NADE	50	1118	5.11337e-05
	REACTOME_TRANSPORT_OF_GLUCOSE_AND_OTHER_SUGARS_BILE_SALTS_AND_ORGANIC_ACIDS_METAL_IONS_AND_AMINE_COMPOUNDS	87	1190	5.38575e-05
	REACTOME_RNA_POL_I_TRANSCRIPTION	67	388	5.69281e-05
	REACTOME_INTEGRATION_OF_ENERGY_METABOLISM	107	1985	5.73369e-05
	REACTOME_INTEGRIN_CELL_SURFACE_INTERACTIONS	76	1594	5.80586e-05
	REACTOME_PLATELET_HOMEOSTASIS	71	1453	5.93814e-05
	REACTOME_CHROMOSOME_MAINTENANCE	97	687	6.16714e-05
	REACTOME_G_ALPHA_I_SIGNALLING_EVENTS	170	2065	6.82908e-05
	REACTOME_NOTCH1_INTRACELLULAR_DOMAIN_REGULATES_TRANSCRIPTION	39	874	6.90218e-05
British.Ran4000
	REACTOME_GLUCOSE_METABOLISM	53	783	7.3717e-06
	REACTOME_ANTIGEN_PROCESSING_CROSS_PRESENTATION	70	1104	2.4822e-05
	REACTOME_IMMUNOREGULATORY_INTERACTIONS_BETWEEN_A_LYMPHOID_AND_A_NON_LYMPHOID_CELL	57	1162	2.63816e-05
	REACTOME_INTERFERON_SIGNALING	152	2724	4.26547e-05
Caribbean
	REACTOME_PLATELET_ACTIVATION_SIGNALING_AND_AGGREGATION	183	3354	3.25528e-07
	REACTOME_METABOLISM_OF_CARBOHYDRATES	206	3283	2.14681e-06
	REACTOME_CLASS_A1_RHODOPSIN_LIKE_RECEPTORS	263	2699	6.2658e-06
	REACTOME_NEUROTRANSMITTER_RECEPTOR_BINDING_AND_DOWNSTREAM_TRANSMISSION_IN_THE_POSTSYNAPTIC_CELL	125	3204	8.39652e-06
	REACTOME_GASTRIN_CREB_SIGNALLING_PATHWAY_VIA_PKC_AND_MAPK	184	3271	4.66132e-05
	REACTOME_GLYCOSAMINOGLYCAN_METABOLISM	97	2301	4.87272e-05
Chinese
	REACTOME_INTERFERON_GAMMA_SIGNALING	59	1263	1.73741e-06
	REACTOME_NETRIN1_SIGNALING	37	1267	1.87414e-05
	REACTOME_NUCLEAR_RECEPTOR_TRANSCRIPTION_PATHWAY	44	888	7.08033e-05
Indian
	REACTOME_CELL_CELL_COMMUNICATION	107	4112	2.3391e-05
Pakistani
	REACTOME_TERMINATION_OF_O_GLYCAN_BIOSYNTHESIS	21	857	5.09513e-05
