## Supplementary Table 10 for "Pathway Analysis within Multiple Human Ancestries Reveals Novel Signals for Epistasis in Complex Traits"

### Sheet: Headers
Supplementary Tables 10a-f Headers Legend
Pathway	Name of the MAPIT-R significant pathway
DropNone	Original MAPIT-R p-value, eg no gene family dropped
DropPSMA	MAPIT-R p-value for the given pathway when the PSMA gene family is dropped
DropPSMB	MAPIT-R p-value for the given pathway when the PSMB gene family is dropped
DropPSMC	MAPIT-R p-value for the given pathway when the PSMC gene family is dropped
DropPSMD	MAPIT-R p-value for the given pathway when the PSMD gene family is dropped
DropPSME	MAPIT-R p-value for the given pathway when the PSME gene family is dropped
DropPSMF	MAPIT-R p-value for the given pathway when the PSMF gene family is dropped

### Sheet: Suppl Table 10a
Supplementary Table 10a - REACTOME-BMI-African MAPIT-R proteasome gene family dropout results
Pathway	DropNone	DropPSMA	DropPSMB	DropPSMC	DropPSMD	DropPSME	DropPSMF
REACTOME_ACTIVATION_OF_NF_KAPPAB_IN_B_CELLS	1.86077653210326e-05	1.25884771069451e-05	0.000162242542744995	3.30132793746607e-05	9.02709162711179e-05	0.0002382893683337	1.84681e-05
REACTOME_ANTIGEN_PROCESSING_CROSS_PRESENTATION	3.95555057099983e-05	3.22868285047573e-05	0.000208184348311047	9.16238803823077e-05	0.00011999612721314	0.000105998729554413	6.41102e-05
REACTOME_ASSEMBLY_OF_THE_PRE_REPLICATIVE_COMPLEX	3.29348302599008e-05	1.26010690180145e-05	0.000120787889151597	7.61158611215507e-05	0.000156132237271844	0.000371633749917777	1.75346e-05
REACTOME_CELL_CYCLE_CHECKPOINTS	5.78075413959489e-06	4.52358338254299e-06	7.47974198409551e-05	1.99788031565173e-05	8.49172139716359e-06	3.52524426245893e-05	1.64288e-06
REACTOME_CELL_CYCLE	1.28824619549661e-06	5.95895795818535e-07	2.42621212009908e-09	3.42021939214732e-07	6.26656744762144e-06	1.2916292320142e-06	6.19801e-07
REACTOME_CELL_CYCLE_MITOTIC	4.50902059876412e-05	4.19441695038714e-05	4.37376067266015e-05	0.000100276077834582	0.000410345917243093	5.61454576151199e-05	4.13049e-05
REACTOME_DOWNSTREAM_SIGNALING_EVENTS_OF_B_CELL_RECEPTOR_BCR	1.19460098360058e-05	5.71714067509888e-06	4.98625820173348e-05	1.46849211724032e-05	8.03806945772756e-05	8.57149100199628e-05	1.24301e-05
REACTOME_HIV_INFECTION	7.52814482307684e-07	7.51644685381692e-07	1.55878719199087e-05	6.24841728358305e-07	7.5696380859025e-06	1.17972724278381e-06	1.75784e-06
REACTOME_HOST_INTERACTIONS_OF_HIV_FACTORS	7.52104318824109e-06	5.17824574064463e-06	6.3668294222774e-05	1.31562476632929e-05	1.94674303586329e-05	3.42733358196234e-05	2.77006e-05
REACTOME_M_G1_TRANSITION	3.19088388867073e-06	1.37776742858975e-06	2.35603511753446e-05	7.48862853394705e-06	1.39110564916223e-05	2.30180319742423e-05	1.72758e-06
REACTOME_REGULATION_OF_APOPTOSIS	1.21823335637039e-05	5.15256597033442e-06	3.3376624270165e-05	4.17564671262305e-05	8.73320362146934e-05	6.67960020916958e-05	1.23536e-05

### Sheet: Suppl Table 10b
Supplementary Table 10b - REACTOME-BMI-British.Ran4000 MAPIT-R proteasome gene family dropout results
Pathway	DropNone	DropPSMA	DropPSMB	DropPSMC	DropPSMD	DropPSME	DropPSMF
REACTOME_ACTIVATION_OF_NF_KAPPAB_IN_B_CELLS	0.228170939314901	0.376548455954842	0.440180684565151	0.317155193018379	0.0786324269285825	0.53762951222374	0.15543511634647
REACTOME_ANTIGEN_PROCESSING_CROSS_PRESENTATION	2.48220128655774e-05	6.82483876457418e-05	0.000112598619986137	3.31062e-05	4.86300574200627e-05	4.49227e-05	1.94893106426619e-05
REACTOME_ASSEMBLY_OF_THE_PRE_REPLICATIVE_COMPLEX	0.018446518122968	0.037423697183455	0.0371489002144836	0.019995	0.00144741244092095	0.0757050671659005	0.016950474346916
REACTOME_CELL_CYCLE_CHECKPOINTS	0.0676983079721984	0.0892041967082751	0.0827531658565781	0.0947007	0.0148146041086215	0.114416813891649	0.0848441269762028
REACTOME_CELL_CYCLE_MITOTIC	0.234021269917787	0.300145426217375	0.2732015312159	0.627862295701946	0.139305324690277	0.147960643499749	0.244526852266391
REACTOME_DOWNSTREAM_SIGNALING_EVENTS_OF_B_CELL_RECEPTOR_BCR	0.325195487143201	0.49296231017291	0.56926881146039	0.502566114629265	0.158667680701495	0.634816088521075	0.260013551566257
REACTOME_HIV_INFECTION	0.0825892689572143	0.0747172138942429	0.0687594840174626	0.0442951	0.0254911958620632	0.111552810609207	0.145959840049778
REACTOME_HOST_INTERACTIONS_OF_HIV_FACTORS	0.0154592789720183	0.0218716290827878	0.00898506704737234	0.0224863	0.00277380839430474	0.033814108944507	0.0102314545747182
REACTOME_M_G1_TRANSITION	0.302191605894097	0.498641499270285	0.449707888557596	0.38571207646291	0.094327326525701	0.558090291434276	0.326670118894775
REACTOME_REGULATION_OF_APOPTOSIS	0.0297571393259852	0.0341174216143756	0.0233724621165936	0.039259	0.0190874156447949	0.108303024777004	0.0381195951128177

### Sheet: Suppl Table 10c
Supplementary Table 10c - REACTOME-BMI-Caribbean MAPIT-R proteasome gene family dropout results
Pathway	DropNone	DropPSMA	DropPSMB	DropPSMC	DropPSMD	DropPSME	DropPSMF
REACTOME_ACTIVATION_OF_NF_KAPPAB_IN_B_CELLS	0.993176	0.967107852348282	0.95081941965755	0.970126	0.967678	0.814589	0.929578
REACTOME_ANTIGEN_PROCESSING_CROSS_PRESENTATION	0.0514631	0.054119782936124	0.0834581	0.0501131	0.0183213	0.0631342	0.0240637
REACTOME_ASSEMBLY_OF_THE_PRE_REPLICATIVE_COMPLEX	0.724562	0.618279962189422	0.88892739101574	0.778658	0.719936	0.55302	0.696758
REACTOME_CELL_CYCLE_CHECKPOINTS	0.882893	0.999749062406238	0.76495867318813	0.842819	0.913075	0.89539192536721	0.877065
REACTOME_CELL_CYCLE	0.251132	0.17732244736796	0.571544	0.24528074890622	0.50551	0.233151	0.310327
REACTOME_CELL_CYCLE_MITOTIC	0.798417	0.596493028374591	0.944639	0.7639	0.679767	0.710458	0.761154
REACTOME_DOWNSTREAM_SIGNALING_EVENTS_OF_B_CELL_RECEPTOR_BCR	0.837083	0.906296687055023	0.756847	0.862243	0.89383893672408	0.96864298997137	0.746478
REACTOME_HIV_INFECTION	0.3108768945152	0.408008531885734	0.307093	0.230685	0.393328	0.310899	0.295789
REACTOME_HOST_INTERACTIONS_OF_HIV_FACTORS	0.667847	0.534227766614566	0.890128	0.761197	0.411148	0.626631	0.633558
REACTOME_M_G1_TRANSITION	0.636857	0.565971911102344	0.80835368444456	0.727232	0.635602	0.491474	0.636444
REACTOME_REGULATION_OF_APOPTOSIS	0.941663	0.859523709885587	0.7060226857472	0.930963	0.980711	0.744305	0.940793

### Sheet: Suppl Table 10d
Supplementary Table 10d - REACTOME-BMI-Chinese MAPIT-R proteasome gene family dropout results
Pathway	DropNone	DropPSMA	DropPSMB	DropPSMC	DropPSMD	DropPSME	DropPSMF
REACTOME_ACTIVATION_OF_NF_KAPPAB_IN_B_CELLS	0.526860499449583	0.741746775627701	0.802119964578551	0.610246414786683	0.851293297909192	0.36498762591153	0.450071
REACTOME_ANTIGEN_PROCESSING_CROSS_PRESENTATION	0.011057307719426	0.00799169510430953	0.00236641055893139	0.00939117941363188	0.0123205342421224	0.030852788201994	0.00544801
REACTOME_ASSEMBLY_OF_THE_PRE_REPLICATIVE_COMPLEX	0.877108427042388	0.909816442697194	0.617074627911399	0.777225608957558	0.789459558822544	0.949737914855725	0.743268
REACTOME_CELL_CYCLE_CHECKPOINTS	0.540672849265132	0.321517447325296	0.906134423972316	0.477652879532823	0.952213604463761	0.508898069696388	0.422024
REACTOME_DOWNSTREAM_SIGNALING_EVENTS_OF_B_CELL_RECEPTOR_BCR	0.139644115543775	0.0773319766074634	0.290293826661919	0.153627135231448	0.279166058263985	0.251065943573054	0.238078
REACTOME_HIV_INFECTION	0.00367596846480378	0.00768358310312345	0.00264169596898878	0.00597437223369957	0.00211595560959843	0.00520549417527283	0.00567669
REACTOME_HOST_INTERACTIONS_OF_HIV_FACTORS	0.0423984807972675	0.0220751194592361	0.113002977254509	0.0687522454020542	0.0235259758550814	0.0317425485972573	0.117206
REACTOME_M_G1_TRANSITION	0.8196371225738	0.978712813028238	0.501887133124173	0.880194002517826	0.528995507886308	0.806258455308535	0.798477
REACTOME_REGULATION_OF_APOPTOSIS	0.0226284683855766	0.0178220094392305	0.0176946076842062	0.0572973431702057	0.00898026251879847	0.0219227935057047	0.0154404

### Sheet: Suppl Table 10e
Supplementary Table 10e - REACTOME-BMI-Indian MAPIT-R proteasome gene family dropout results
Pathway	DropNone	DropPSMA	DropPSMB	DropPSMC	DropPSMD	DropPSME	DropPSMF
REACTOME_ACTIVATION_OF_NF_KAPPAB_IN_B_CELLS	0.997821117907055	0.762649652378678	0.937703	0.790702624412275	0.50797832414411	0.922175	0.981321
REACTOME_ANTIGEN_PROCESSING_CROSS_PRESENTATION	0.447562252249737	0.365149337994672	0.166763	0.47894060382032	0.266066	0.471038	0.439075
REACTOME_ASSEMBLY_OF_THE_PRE_REPLICATIVE_COMPLEX	0.501921197144216	0.259314996714793	0.886758	0.237781810699332	0.992605	0.580238	0.573681
REACTOME_CELL_CYCLE_CHECKPOINTS	0.804211280346215	0.567650261921753	0.975248	0.546842800097245	0.96679	0.6867477981929	0.847619
REACTOME_CELL_CYCLE	0.187339676143836	0.230604066659821	0.165166	0.165207309456664	0.198572	0.224282	0.214136
REACTOME_CELL_CYCLE_MITOTIC	0.23158725967712	0.259610486069388	0.33366103233599	0.225675955184595	0.253233	0.31256	0.262788
REACTOME_DOWNSTREAM_SIGNALING_EVENTS_OF_B_CELL_RECEPTOR_BCR	0.553423392903359	0.732471870148499	0.510432	0.631759258441137	0.265421	0.550333	0.605042
REACTOME_HIV_INFECTION	0.0980313811999507	0.104467140943139	0.0436872	0.114301841108541	0.0662973	0.0619583	0.105643
REACTOME_HOST_INTERACTIONS_OF_HIV_FACTORS	0.378759853023096	0.298111811982918	0.19838411528769	0.383574858873204	0.192859	0.323856	0.407253
REACTOME_M_G1_TRANSITION	0.465760300869325	0.309245021453525	0.937227	0.224190898779696	0.781602	0.576288	0.485653
REACTOME_REGULATION_OF_APOPTOSIS	0.560597095502968	0.643408312835128	0.148104	0.762515474523114	0.136969	0.646749	0.560306

### Sheet: Suppl Table 10f
Supplementary Table 10f - REACTOME-BMI-Pakistani MAPIT-R proteasome gene family dropout results
Pathway	DropNone	DropPSMA	DropPSMB	DropPSMC	DropPSMD	DropPSME	DropPSMF
REACTOME_ACTIVATION_OF_NF_KAPPAB_IN_B_CELLS	0.461277479315263	0.481313061548046	0.579227672748321	0.244193161578847	0.651559144350878	0.477310926150514	0.558216
REACTOME_ANTIGEN_PROCESSING_CROSS_PRESENTATION	0.00873898677627216	0.00402645404854685	0.0781665430454563	0.0103670376300087	0.018761631824556	0.0263634881562711	0.0101336
REACTOME_ASSEMBLY_OF_THE_PRE_REPLICATIVE_COMPLEX	0.973096515490702	0.361186405549216	0.511801421632921	0.979506717703184	0.662604962484206	0.954263310718906	0.534378
REACTOME_CELL_CYCLE_CHECKPOINTS	0.162791892405044	0.134461562531589	0.115284150753805	0.0622664750859221	0.380540079151807	0.0811588152700853	0.331443
REACTOME_DOWNSTREAM_SIGNALING_EVENTS_OF_B_CELL_RECEPTOR_BCR	0.0656620838017052	0.0175402128033182	0.180401185242241	0.049144352664658	0.0791377999009955	0.0745253549758655	0.0892344
REACTOME_HOST_INTERACTIONS_OF_HIV_FACTORS	0.100298080663847	0.114714104277937	0.364750224253054	0.153329633035816	0.0938625052294899	0.336499077758172	0.0114844
REACTOME_M_G1_TRANSITION	0.665786572348851	0.734213463870111	0.663168351420776	0.733869109145297	0.917812062903396	0.847786884019314	0.340294
REACTOME_REGULATION_OF_APOPTOSIS	0.0515646543467851	0.0389447296169538	0.0666297137829919	0.0315455062661862	0.0704869768099345	0.0848954319019666	0.0692243
