## Supplementary Table 11 for "Pathway Analysis within Multiple Human Ancestries Reveals Novel Signals for Epistasis in Complex Traits"

### Sheet: Headers
Supplementary Tables 11a-b Headers Legend
Gene	Locus being analyzed
Orig_-log10(p-Value)	The -log10 of the original gene count hypergeometric analysis p-value
Restricted_-log10(p-Value)	The -log10 of the size-restricted gene count hypergeometric analysis p-value
Restricted_-log10(p-Value) - Orig_-log10(p-Value)	Difference between the -log10 p-values of the original and size-restricted gene count hypergeometric analyses

### Sheet: Suppl Table 11a
Supplementary Table 11a - KEGG-BMI-African Gene Count Hypergeometric p-Values
Gene	Orig_-log10(p-Value)	Restricted_-log10(p-Value)	Restricted_-log10(p-Value) - Orig_-log10(p-Value)
CDKN2A	0.903823	2.09832	1.1945
CCNB2	0.553544	1.72687	1.17333
CCNB1	0.553544	1.72687	1.17333
PTEN	1.27249	2.37821	1.10572
GADD45G	1.17327	2.18314	1.00987
GADD45B	1.17327	2.18314	1.00987
GADD45A	1.17327	2.18314	1.00987
CHEK2	1.17327	2.18314	1.00987
CHEK1	1.17327	2.18314	1.00987
ATR	1.17327	2.18314	1.00987
HIBCH	0.776307	1.72687	0.950562
ALDH6A1	0.776307	1.72687	0.950562
PLCZ1	0.222578	1.07255	0.849973
INPP5K	0.222578	1.07255	0.849973
CDKN1A	1.52873	2.37821	0.84948
CDK6	1.52873	2.37821	0.84948
ATM	0.407968	1.24566	0.837695
ACADM	0.407968	1.24566	0.837695
ABAT	0.407968	1.24566	0.837695
MDM2	1.27249	2.09832	0.825833
CDK1	0.948598	1.72687	0.778272
SYNJ2	0.341873	1.07255	0.730678
SYNJ1	0.341873	1.07255	0.730678
SMC1B	0.341873	1.07255	0.730678
PTTG2	0.341873	1.07255	0.730678
PTTG1	0.341873	1.07255	0.730678
PLCE1	0.341873	1.07255	0.730678
PLCD4	0.341873	1.07255	0.730678
PLCD3	0.341873	1.07255	0.730678
PLCD1	0.341873	1.07255	0.730678
PIK3C2G	0.341873	1.07255	0.730678
PIK3C2B	0.341873	1.07255	0.730678
PIK3C2A	0.341873	1.07255	0.730678
PI4KB	0.341873	1.07255	0.730678
PI4KA	0.341873	1.07255	0.730678
MS4A2	0.341873	1.07255	0.730678
ITPKB	0.341873	1.07255	0.730678
ITPKA	0.341873	1.07255	0.730678
ITPK1	0.341873	1.07255	0.730678
IPPK	0.341873	1.07255	0.730678
INPPL1	0.341873	1.07255	0.730678
INPP5J	0.341873	1.07255	0.730678
INPP5E	0.341873	1.07255	0.730678
INPP5B	0.341873	1.07255	0.730678
INPP5A	0.341873	1.07255	0.730678
INPP4B	0.341873	1.07255	0.730678
INPP4A	0.341873	1.07255	0.730678
INPP1	0.341873	1.07255	0.730678
IMPA2	0.341873	1.07255	0.730678
IMPA1	0.341873	1.07255	0.730678
FCER1A	0.341873	1.07255	0.730678
ESPL1	0.341873	1.07255	0.730678
ECHS1	0.176795	0.860887	0.684093
CDK4	1.43123	2.09832	0.667096
PRKCE	0.407968	1.07255	0.664583
HADHA	0.135148	0.772489	0.637341
EHHADH	0.103416	0.696294	0.592878
TSC2	0.222578	0.788689	0.566111
SMC3	0.222578	0.788689	0.566111
SLC2A4	0.222578	0.788689	0.566111
PLK1	0.222578	0.788689	0.566111
PKMYT1	0.222578	0.788689	0.566111
PIK3C3	0.222578	0.788689	0.566111
MAD2L2	0.222578	0.788689	0.566111
MAD2L1	0.222578	0.788689	0.566111
CDIPT	0.222578	0.788689	0.566111
CDC25C	0.222578	0.788689	0.566111
CDC20	0.222578	0.788689	0.566111
CACNA1A	0.222578	0.788689	0.566111
BUB1	0.222578	0.788689	0.566111
HADH	0.079109	0.629824	0.550715
IL9	0.553544	1.07255	0.519007
IL13	0.553544	1.07255	0.519007
ZMAT3	0.583175	1.07255	0.489376
ZBTB17	0.583175	1.07255	0.489376
XRCC3	0.583175	1.07255	0.489376
XRCC2	0.583175	1.07255	0.489376
WEE2	0.583175	1.07255	0.489376
WEE1	0.583175	1.07255	0.489376
TTK	0.583175	1.07255	0.489376
TP53I3	0.583175	1.07255	0.489376
TP53AIP1	0.583175	1.07255	0.489376
TOP3B	0.583175	1.07255	0.489376
TOP3A	0.583175	1.07255	0.489376
TFDP2	0.583175	1.07255	0.489376
STEAP3	0.583175	1.07255	0.489376
STAG1	0.583175	1.07255	0.489376
ST6GALNAC1	0.583175	1.07255	0.489376
SHISA5	0.583175	1.07255	0.489376
SESN3	0.583175	1.07255	0.489376
SESN2	0.583175	1.07255	0.489376
SESN1	0.583175	1.07255	0.489376
SERPINB5	0.583175	1.07255	0.489376
RPRM	0.583175	1.07255	0.489376
RNASE3	0.583175	1.07255	0.489376
RAD54L	0.583175	1.07255	0.489376
RAD54B	0.583175	1.07255	0.489376
RAD52	0.583175	1.07255	0.489376
RAD51B	0.583175	1.07255	0.489376
RAD21	0.583175	1.07255	0.489376
PRG2	0.583175	1.07255	0.489376
PPM1D	0.583175	1.07255	0.489376
PMAIP1	0.583175	1.07255	0.489376
PLA2G7	0.583175	1.07255	0.489376
PERP	0.583175	1.07255	0.489376
PAFAH2	0.583175	1.07255	0.489376
PAFAH1B2	0.583175	1.07255	0.489376
PAFAH1B1	0.583175	1.07255	0.489376
ORC5	0.583175	1.07255	0.489376
ORC4	0.583175	1.07255	0.489376
ORC3	0.583175	1.07255	0.489376
ORC2	0.583175	1.07255	0.489376
ORC1	0.583175	1.07255	0.489376
NBN	0.583175	1.07255	0.489376
MUS81	0.583175	1.07255	0.489376
MINPP1	0.583175	1.07255	0.489376
MDM4	0.583175	1.07255	0.489376
MCCC2	0.583175	1.07255	0.489376
MCCC1	0.583175	1.07255	0.489376
MAD1L1	0.583175	1.07255	0.489376
KCNJ11	0.583175	1.07255	0.489376
IVD	0.583175	1.07255	0.489376
ISYNA1	0.583175	1.07255	0.489376
IPMK	0.583175	1.07255	0.489376
IGFBP3	0.583175	1.07255	0.489376
HIBADH	0.583175	1.07255	0.489376
GTSE1	0.583175	1.07255	0.489376
GCNT4	0.583175	1.07255	0.489376
GCNT3	0.583175	1.07255	0.489376
GCNT1	0.583175	1.07255	0.489376
GALNTL6	0.583175	1.07255	0.489376
GALNTL5	0.583175	1.07255	0.489376
GALNT9	0.583175	1.07255	0.489376
GALNT8	0.583175	1.07255	0.489376
GALNT7	0.583175	1.07255	0.489376
GALNT6	0.583175	1.07255	0.489376
GALNT5	0.583175	1.07255	0.489376
GALNT4	0.583175	1.07255	0.489376
GALNT3	0.583175	1.07255	0.489376
GALNT2	0.583175	1.07255	0.489376
GALNT14	0.583175	1.07255	0.489376
GALNT13	0.583175	1.07255	0.489376
GALNT12	0.583175	1.07255	0.489376
GALNT11	0.583175	1.07255	0.489376
GALNT10	0.583175	1.07255	0.489376
EPX	0.583175	1.07255	0.489376
ENPP6	0.583175	1.07255	0.489376
ENPP2	0.583175	1.07255	0.489376
EME1	0.583175	1.07255	0.489376
EI24	0.583175	1.07255	0.489376
DBT	0.583175	1.07255	0.489376
DBF4	0.583175	1.07255	0.489376
CDKN2D	0.583175	1.07255	0.489376
CDKN2C	0.583175	1.07255	0.489376
CDKN1C	0.583175	1.07255	0.489376
CDC7	0.583175	1.07255	0.489376
CDC45	0.583175	1.07255	0.489376
CDC14B	0.583175	1.07255	0.489376
CDC14A	0.583175	1.07255	0.489376
CD82	0.583175	1.07255	0.489376
CCNG2	0.583175	1.07255	0.489376
CACNA1G	0.583175	1.07255	0.489376
CACNA1E	0.583175	1.07255	0.489376
C1GALT1	0.583175	1.07255	0.489376
BUB3	0.583175	1.07255	0.489376
BUB1B	0.583175	1.07255	0.489376
BLM	0.583175	1.07255	0.489376
BCKDHB	0.583175	1.07255	0.489376
BCKDHA	0.583175	1.07255	0.489376
B4GALT5	0.583175	1.07255	0.489376
B3GNT6	0.583175	1.07255	0.489376
AUH	0.583175	1.07255	0.489376
ACAD8	0.583175	1.07255	0.489376
CDC27	0.151518	0.629618	0.4781
CDC26	0.151518	0.629618	0.4781
CDC23	0.151518	0.629618	0.4781
CDC16	0.151518	0.629618	0.4781
ANAPC7	0.151518	0.629618	0.4781
ANAPC5	0.151518	0.629618	0.4781
ANAPC4	0.151518	0.629618	0.4781
ANAPC2	0.151518	0.629618	0.4781
ANAPC10	0.151518	0.629618	0.4781
ANAPC1	0.151518	0.629618	0.4781
TFDP1	0.341873	0.788689	0.446816
SLC2A2	0.341873	0.788689	0.446816
SERPINE1	0.341873	0.788689	0.446816
RFWD2	0.341873	0.788689	0.446816
RCHY1	0.341873	0.788689	0.446816
RBL2	0.341873	0.788689	0.446816
RBL1	0.341873	0.788689	0.446816
RAD51	0.341873	0.788689	0.446816
RAD50	0.341873	0.788689	0.446816
PRKDC	0.341873	0.788689	0.446816
PDX1	0.341873	0.788689	0.446816
PCCB	0.341873	0.788689	0.446816
PCCA	0.341873	0.788689	0.446816
OXCT1	0.341873	0.788689	0.446816
MIOX	0.341873	0.788689	0.446816
MCM7	0.341873	0.788689	0.446816
MCM6	0.341873	0.788689	0.446816
MCM5	0.341873	0.788689	0.446816
MCM4	0.341873	0.788689	0.446816
MCM3	0.341873	0.788689	0.446816
MCM2	0.341873	0.788689	0.446816
MCEE	0.341873	0.788689	0.446816
MAFA	0.341873	0.788689	0.446816
LPCAT4	0.341873	0.788689	0.446816
LPCAT2	0.341873	0.788689	0.446816
LPCAT1	0.341873	0.788689	0.446816
HADHB	0.341873	0.788689	0.446816
E2F5	0.341873	0.788689	0.446816
E2F4	0.341873	0.788689	0.446816
CNDP1	0.341873	0.788689	0.446816
CHPT1	0.341873	0.788689	0.446816
CDK7	0.341873	0.788689	0.446816
CDC6	0.341873	0.788689	0.446816
CDC25B	0.341873	0.788689	0.446816
CDC25A	0.341873	0.788689	0.446816
CCNH	0.341873	0.788689	0.446816
CACNA1B	0.341873	0.788689	0.446816
BRCA2	0.341873	0.788689	0.446816
AGPS	0.341873	0.788689	0.446816
ACADSB	0.341873	0.788689	0.446816
ACAA2	0.341873	0.788689	0.446816
ABCC8	0.341873	0.788689	0.446816
ALDH9A1	0.035044	0.472934	0.43789
ALDH7A1	0.035044	0.472934	0.43789
ALDH3A2	0.035044	0.472934	0.43789
ALDH2	0.035044	0.472934	0.43789
ALDH1B1	0.035044	0.472934	0.43789
CCNE2	1.77048	2.18314	0.412663
CCNE1	1.77048	2.18314	0.412663
TPI1	0.222578	0.629618	0.40704
SSBP1	0.222578	0.629618	0.40704
MUT	0.222578	0.629618	0.40704
MLYCD	0.222578	0.629618	0.40704
HMGCS1	0.222578	0.629618	0.40704
HMGCL	0.222578	0.629618	0.40704
GALNT1	0.222578	0.629618	0.40704
FZR1	0.222578	0.629618	0.40704
DDB2	0.222578	0.629618	0.40704
CCNA1	0.222578	0.629618	0.40704
BCAT2	0.222578	0.629618	0.40704
BCAT1	0.222578	0.629618	0.40704
ADIPOQ	0.222578	0.629618	0.40704
ACADS	0.222578	0.629618	0.40704
PLD2	0.407968	0.788689	0.380721
UPB1	0.151518	0.521547	0.370029
ST3GAL2	0.151518	0.521547	0.370029
ST3GAL1	0.151518	0.521547	0.370029
SRM	0.151518	0.521547	0.370029
RPA3	0.151518	0.521547	0.370029
RPA2	0.151518	0.521547	0.370029
HMGCS2	0.151518	0.521547	0.370029
DPYD	0.151518	0.521547	0.370029
AOC3	0.151518	0.521547	0.370029
MTOR	0.903823	1.24566	0.34184
CDK2	1.38721	1.72687	0.339659
RPA1	0.105614	0.441349	0.335735
PCNA	0.105614	0.441349	0.335735
AOX1	0.105614	0.441349	0.335735
ACAA1	0.105614	0.441349	0.335735
HK3	0.0531773	0.37872	0.325542
GCK	0.0531773	0.37872	0.325542
IL3	0.135148	0.441349	0.306201
IL4I1	0.0746341	0.37872	0.304085
PLA2G6	0.079109	0.37872	0.299611
PLA2G4E	0.079109	0.37872	0.299611
PLA2G4B	0.079109	0.37872	0.299611
PLA2G4A	0.079109	0.37872	0.299611
YWHAH	0.776307	1.07255	0.296244
YWHAG	0.776307	1.07255	0.296244
YWHAE	0.776307	1.07255	0.296244
YWHAB	0.776307	1.07255	0.296244
SOCS4	0.776307	1.07255	0.296244
SOCS2	0.776307	1.07255	0.296244
PIP4K2C	0.776307	1.07255	0.296244
PIP4K2A	0.776307	1.07255	0.296244
FCER1G	0.776307	1.07255	0.296244
PLD1	0.231951	0.521547	0.289596
PLA2G5	0.103416	0.37872	0.275304
PLA2G3	0.103416	0.37872	0.275304
PLA2G2F	0.103416	0.37872	0.275304
PLA2G2E	0.103416	0.37872	0.275304
PLA2G2D	0.103416	0.37872	0.275304
PLA2G2C	0.103416	0.37872	0.275304
PLA2G2A	0.103416	0.37872	0.275304
PLA2G12B	0.103416	0.37872	0.275304
PLA2G12A	0.103416	0.37872	0.275304
PLA2G10	0.103416	0.37872	0.275304
JMJD7-PLA2G4B	0.103416	0.37872	0.275304
HK2	0.0196484	0.286389	0.26674
HK1	0.0196484	0.286389	0.26674
ACAT2	0.0380743	0.286389	0.248314
ACAT1	0.0380743	0.286389	0.248314
YWHAZ	0.553544	0.788689	0.235145
YWHAQ	0.553544	0.788689	0.235145
TNFRSF10B	0.553544	0.788689	0.235145
SOCS1	0.553544	0.788689	0.235145
HDAC2	0.553544	0.788689	0.235145
HDAC1	0.553544	0.788689	0.235145
CCL11	0.553544	0.788689	0.235145
SOCS3	0.407968	0.629618	0.22165
SKP1	0.407968	0.629618	0.22165
IRS2	0.407968	0.629618	0.22165
IRS1	0.407968	0.629618	0.22165
CUL1	0.407968	0.629618	0.22165
PKLR	0.306062	0.521547	0.215485
RBX1	0.231951	0.441349	0.209398
PRKCD	0.903823	1.07255	0.168728
POLD3	0.231951	0.37872	0.146769
POLD2	0.231951	0.37872	0.146769
POLD1	0.231951	0.37872	0.146769
PRKCZ	0.948598	1.07255	0.123953
PIP5K1C	0.948598	1.07255	0.123953
PIP5K1B	0.948598	1.07255	0.123953
PIP5K1A	0.948598	1.07255	0.123953
PIP4K2B	0.948598	1.07255	0.123953
PIKFYVE	0.948598	1.07255	0.123953
GAD2	0.407968	0.521547	0.113579
GAD1	0.407968	0.521547	0.113579
DPYS	0.407968	0.521547	0.113579
THBS1	0.553544	0.629618	0.0760737
RRM2B	0.553544	0.629618	0.0760737
RRM2	0.553544	0.629618	0.0760737
MAPK8	0.233006	0.251285	0.0182794
MAPK10	0.233006	0.251285	0.0182794
SKP2	0.776307	0.788689	0.0123818
SIAH1	0.776307	0.788689	0.0123818
E2F3	1.27249	1.24566	-0.0268264
E2F2	1.27249	1.24566	-0.0268264
E2F1	1.27249	1.24566	-0.0268264
SMAD4	0.577853	0.521547	-0.0563063
SMAD3	0.577853	0.521547	-0.0563063
TP73	1.17327	1.07255	-0.100719
BBC3	1.17327	1.07255	-0.100719
BAX	0.577853	0.441349	-0.136504
MAPK9	0.388167	0.251285	-0.136882
PLCG2	1.3874	1.24566	-0.141734
TGFB3	0.609008	0.441349	-0.167659
TGFB2	0.609008	0.441349	-0.167659
CCND3	2.375	2.18314	-0.191858
CCND2	2.375	2.18314	-0.191858
SMAD2	0.734878	0.521547	-0.213331
IGF1R	0.903823	0.629618	-0.274205
IKBKB	0.500989	0.221402	-0.279587
TP53	1.52978	1.18501	-0.344775
MYC	0.759076	0.328161	-0.430915
TGFB1	0.898724	0.441349	-0.457375
CASP8	0.903823	0.441349	-0.462474
AKT3	0.617661	0.154001	-0.46366
AKT2	0.617661	0.154001	-0.46366
AKT1	0.617661	0.154001	-0.46366
PDGFB	1.11242	0.629618	-0.482799
IGF1	1.59008	1.09039	-0.499695
CCND1	1.91184	1.40533	-0.506508
IL4	1.37041	0.860887	-0.509521
INS	0.909459	0.328161	-0.581298
APAF1	1.11242	0.521547	-0.59087
PDGFRB	1.38721	0.788689	-0.598521
PDGFA	1.38721	0.788689	-0.598521
INSR	1.38721	0.788689	-0.598521
CASP3	1.06696	0.37872	-0.688244
CDKN1B	1.77048	1.07255	-0.697927
PLCG1	1.98233	1.24566	-0.736665
SHC2	1.52873	0.788689	-0.74004
TGFA	1.38721	0.629618	-0.757592
BID	1.38721	0.629618	-0.757592
SHC4	1.85838	1.07255	-0.785825
SHC3	1.85838	1.07255	-0.785825
SHC1	1.85838	1.07255	-0.785825
CYCS	1.27249	0.441349	-0.83114
EGF	1.07541	0.221402	-0.854007
IL5	1.97632	1.07255	-0.903764
PIK3CG	1.87399	0.934157	-0.939831
PIK3CD	1.87399	0.934157	-0.939831
PIK3CB	1.87399	0.934157	-0.939831
PIK3CA	1.87399	0.934157	-0.939831
CALML6	2.10927	1.07255	-1.03672
CALML5	2.10927	1.07255	-1.03672
CALML3	2.10927	1.07255	-1.03672
CALM3	2.10927	1.07255	-1.03672
CALM2	2.10927	1.07255	-1.03672
CALM1	2.10927	1.07255	-1.03672
CD40	1.6761	0.629618	-1.04648
PDGFRA	1.85838	0.788689	-1.06969
ABL1	1.85838	0.788689	-1.06969
MAP2K1	1.21441	0.136962	-1.07745
PIK3R5	1.57171	0.472934	-1.09878
PIK3R3	1.57171	0.472934	-1.09878
PIK3R2	1.57171	0.472934	-1.09878
PIK3R1	1.57171	0.472934	-1.09878
CASP9	1.3874	0.286389	-1.10101
BRAF	1.37833	0.195705	-1.18262
EGFR	1.54779	0.328161	-1.21963
CACNA1D	2.35559	1.07255	-1.28304
KRAS	1.44361	0.154001	-1.28961
PRKCA	1.87349	0.441349	-1.43215
MAP2K2	1.69485	0.221402	-1.47345
GRB2	2.07606	0.441349	-1.63471
CAMK2G	2.87473	1.07255	-1.80218
CAMK2D	2.87473	1.07255	-1.80218
CAMK2B	2.87473	1.07255	-1.80218
CAMK2A	2.87473	1.07255	-1.80218
CACNA1C	2.87473	1.07255	-1.80218
MAPK3	2.12804	0.300857	-1.82718
NRAS	2.19416	0.286389	-1.90777
TNF	3.23079	1.28846	-1.94233
RAF1	2.19195	0.221402	-1.97055
MAPK1	2.21059	0.210912	-1.99968
SOS2	2.46783	0.441349	-2.02648
SOS1	2.46783	0.441349	-2.02648
PRKCG	2.55657	0.521547	-2.03503
PRKCB	2.63726	0.521547	-2.11571
PLCB2	3.05007	0.788689	-2.26138
HRAS	2.56009	0.286389	-2.2737
PLCB4	3.46421	1.07255	-2.39166
PLCB3	3.46421	1.07255	-2.39166
PLCB1	3.46421	1.07255	-2.39166
GSK3B	2.84425	0.441349	-2.4029
EP300	2.94698	0.521547	-2.42543
CREBBP	2.94698	0.521547	-2.42543
FAS	3.46421	0.788689	-2.67552
IL10	4.01409	1.07255	-2.94154
HLA-DRB1	5.22262	1.07255	-4.15007
HLA-DRA	5.22262	1.07255	-4.15007
HLA-DQB1	6.16826	1.07255	-5.09571
HLA-DQA2	6.16826	1.07255	-5.09571
HLA-DQA1	6.16826	1.07255	-5.09571
HLA-DPB1	6.16826	1.07255	-5.09571
HLA-DPA1	6.16826	1.07255	-5.09571
HLA-DOB	6.16826	1.07255	-5.09571
HLA-DOA	6.16826	1.07255	-5.09571
HLA-DMB	6.16826	1.07255	-5.09571
HLA-DMA	6.16826	1.07255	-5.09571
RB1	8.47879	1.87649	-6.6023

### Sheet: Suppl Table 11b
Supplementary Table 11b - REACTOME-BMI-African Gene Count Hypergeometric p-Values
Gene	Orig_-log10(p-Value)	Restricted_-log10(p-Value)	Restricted_-log10(p-Value) - Orig_-log10(p-Value)
PSMF1	3.27542	5.35031	2.07489
PSME2	3.27542	5.35031	2.07489
PSME1	3.27542	5.35031	2.07489
PSMD9	3.27542	5.35031	2.07489
PSMD8	3.27542	5.35031	2.07489
PSMD7	3.27542	5.35031	2.07489
PSMD6	3.27542	5.35031	2.07489
PSMD5	3.27542	5.35031	2.07489
PSMD4	3.27542	5.35031	2.07489
PSMD3	3.27542	5.35031	2.07489
PSMD2	3.27542	5.35031	2.07489
PSMD14	3.27542	5.35031	2.07489
PSMD13	3.27542	5.35031	2.07489
PSMD12	3.27542	5.35031	2.07489
PSMD11	3.27542	5.35031	2.07489
PSMD1	3.27542	5.35031	2.07489
PSMC6	3.27542	5.35031	2.07489
PSMC5	3.27542	5.35031	2.07489
PSMC4	3.27542	5.35031	2.07489
PSMC3	3.27542	5.35031	2.07489
PSMC2	3.27542	5.35031	2.07489
PSMC1	3.27542	5.35031	2.07489
PSMB9	3.27542	5.35031	2.07489
PSMB7	3.27542	5.35031	2.07489
PSMB6	3.27542	5.35031	2.07489
PSMB5	3.27542	5.35031	2.07489
PSMB4	3.27542	5.35031	2.07489
PSMB3	3.27542	5.35031	2.07489
PSMB2	3.27542	5.35031	2.07489
PSMB10	3.27542	5.35031	2.07489
PSMB1	3.27542	5.35031	2.07489
PSMA7	3.27542	5.35031	2.07489
PSMA6	3.27542	5.35031	2.07489
PSMA4	3.27542	5.35031	2.07489
PSMA3	3.27542	5.35031	2.07489
PSMA2	3.27542	5.35031	2.07489
PSMA1	3.27542	5.35031	2.07489
PSME4	3.16497	4.89963	1.73466
PSMA8	3.16497	4.89963	1.73466
PSMB8	3.59551	5.23348	1.63796
FBXW11	1.10224	2.70868	1.60645
NFKBIE	1.56831	2.70868	1.14037
PRKCB	0.656749	1.74537	1.08862
MALT1	1.10224	1.95502	0.852781
LOC646626	1.10224	1.95502	0.852781
CARD11	1.10224	1.95502	0.852781
BCL10	1.10224	1.95502	0.852781
ATR	2.0967	2.89915	0.802447
CD36	0.28495	1.0547	0.769751
LMNA	1.9368	2.59702	0.660221
HIST4H4	2.25435	2.89915	0.644793
HIST2H2AA3	2.25435	2.89915	0.644793
HIST1H4L	2.25435	2.89915	0.644793
HIST1H4K	2.25435	2.89915	0.644793
HIST1H4J	2.25435	2.89915	0.644793
HIST1H4H	2.25435	2.89915	0.644793
HIST1H4F	2.25435	2.89915	0.644793
HIST1H4E	2.25435	2.89915	0.644793
HIST1H4D	2.25435	2.89915	0.644793
HIST1H4C	2.25435	2.89915	0.644793
HIST1H4B	2.25435	2.89915	0.644793
HIST1H4A	2.25435	2.89915	0.644793
HIST1H2BO	2.25435	2.89915	0.644793
HIST1H2BN	2.25435	2.89915	0.644793
HIST1H2BM	2.25435	2.89915	0.644793
HIST1H2BL	2.25435	2.89915	0.644793
HIST1H2BK	2.25435	2.89915	0.644793
HIST1H2BJ	2.25435	2.89915	0.644793
HIST1H2BI	2.25435	2.89915	0.644793
HIST1H2BH	2.25435	2.89915	0.644793
HIST1H2BG	2.25435	2.89915	0.644793
HIST1H2BF	2.25435	2.89915	0.644793
HIST1H2BE	2.25435	2.89915	0.644793
HIST1H2BD	2.25435	2.89915	0.644793
HIST1H2BC	2.25435	2.89915	0.644793
HIST1H2BB	2.25435	2.89915	0.644793
HIST1H2AJ	2.25435	2.89915	0.644793
HIST1H2AE	2.25435	2.89915	0.644793
HIST1H2AD	2.25435	2.89915	0.644793
HIST1H2AC	2.25435	2.89915	0.644793
HIST1H2AB	2.25435	2.89915	0.644793
H2AFZ	2.25435	2.89915	0.644793
RPA1	1.45162	2.08672	0.635099
RPA3	1.66869	2.29258	0.623886
RPA2	1.66869	2.29258	0.623886
RASGRP3	0.725968	1.3462	0.620235
UNC5B	0.467234	1.0547	0.587467
UNC5A	0.467234	1.0547	0.587467
LNPEP	0.467234	1.0547	0.587467
GRB10	0.467234	1.0547	0.587467
BLM	0.467234	1.0547	0.587467
LMNB1	2.61486	3.11464	0.499781
NCF4	0.571204	1.0547	0.483497
NCF2	0.571204	1.0547	0.483497
MRC2	0.571204	1.0547	0.483497
MRC1	0.571204	1.0547	0.483497
MMP9	0.571204	1.0547	0.483497
DAPK2	0.571204	1.0547	0.483497
DAPK1	0.571204	1.0547	0.483497
CYBA	0.571204	1.0547	0.483497
CMA1	0.571204	1.0547	0.483497
CD207	0.571204	1.0547	0.483497
CAMKK1	0.571204	1.0547	0.483497
APPL1	0.571204	1.0547	0.483497
TAP2	0.467234	0.888078	0.420844
TAP1	0.467234	0.888078	0.420844
SLC32A1	0.467234	0.888078	0.420844
SLC1A7	0.467234	0.888078	0.420844
SLC1A6	0.467234	0.888078	0.420844
SLC1A1	0.467234	0.888078	0.420844
SLC17A7	0.467234	0.888078	0.420844
GLS2	0.467234	0.888078	0.420844
RRAS	0.28495	0.684984	0.400034
ORC1	1.53904	1.93868	0.399641
SLC38A2	0.390934	0.772547	0.381613
SEC61G	0.390934	0.772547	0.381613
SEC61B	0.390934	0.772547	0.381613
SEC61A2	0.390934	0.772547	0.381613
SEC61A1	0.390934	0.772547	0.381613
FES	0.390934	0.772547	0.381613
PDIA3	0.246494	0.615088	0.368594
SMO	0.214521	0.557365	0.342844
WNT9B	1.00531	1.3462	0.34089
WNT9A	1.00531	1.3462	0.34089
WNT8B	1.00531	1.3462	0.34089
WNT7B	1.00531	1.3462	0.34089
WNT7A	1.00531	1.3462	0.34089
WNT6	1.00531	1.3462	0.34089
WNT5A	1.00531	1.3462	0.34089
WNT4	1.00531	1.3462	0.34089
WNT3A	1.00531	1.3462	0.34089
WNT3	1.00531	1.3462	0.34089
WNT2B	1.00531	1.3462	0.34089
WNT2	1.00531	1.3462	0.34089
WNT16	1.00531	1.3462	0.34089
WNT11	1.00531	1.3462	0.34089
WNT10A	1.00531	1.3462	0.34089
SHH	1.00531	1.3462	0.34089
PTCH2	1.00531	1.3462	0.34089
PTCH1	1.00531	1.3462	0.34089
IHH	1.00531	1.3462	0.34089
FZD9	1.00531	1.3462	0.34089
FZD8	1.00531	1.3462	0.34089
FZD7	1.00531	1.3462	0.34089
FZD6	1.00531	1.3462	0.34089
FZD5	1.00531	1.3462	0.34089
FZD4	1.00531	1.3462	0.34089
FZD3	1.00531	1.3462	0.34089
FZD2	1.00531	1.3462	0.34089
FZD10	1.00531	1.3462	0.34089
FZD1	1.00531	1.3462	0.34089
NEFL	0.28495	0.615088	0.330138
GRIN2D	0.28495	0.615088	0.330138
GRIN2C	0.28495	0.615088	0.330138
GRIN2B	0.28495	0.615088	0.330138
GRIN2A	0.28495	0.615088	0.330138
GRIN1	0.28495	0.615088	0.330138
WNT10B	0.725968	1.0547	0.328733
UNC13B	0.725968	1.0547	0.328733
TOP3A	0.725968	1.0547	0.328733
TEX15	0.725968	1.0547	0.328733
SYN3	0.725968	1.0547	0.328733
SYN2	0.725968	1.0547	0.328733
SPO11	0.725968	1.0547	0.328733
SOCS6	0.725968	1.0547	0.328733
RBBP8	0.725968	1.0547	0.328733
PRDM9	0.725968	1.0547	0.328733
MSH5	0.725968	1.0547	0.328733
MSH4	0.725968	1.0547	0.328733
MND1	0.725968	1.0547	0.328733
MLH3	0.725968	1.0547	0.328733
MLH1	0.725968	1.0547	0.328733
KITLG	0.725968	1.0547	0.328733
KIT	0.725968	1.0547	0.328733
GAD2	0.725968	1.0547	0.328733
GAD1	0.725968	1.0547	0.328733
DNAJC5	0.725968	1.0547	0.328733
DMC1	0.725968	1.0547	0.328733
DHH	0.725968	1.0547	0.328733
ALDH5A1	0.725968	1.0547	0.328733
ABAT	0.725968	1.0547	0.328733
CBX3	0.571204	0.888078	0.316874
RRN3	0.467234	0.772547	0.305313
MBD2	0.467234	0.772547	0.305313
EHMT2	0.467234	0.772547	0.305313
ERCC6	0.12802	0.429764	0.301744
CALR	0.12802	0.429764	0.301744
TAF1C	0.390934	0.684984	0.29405
TAF1B	0.390934	0.684984	0.29405
TAF1A	0.390934	0.684984	0.29405
RAD50	0.390934	0.684984	0.29405
POLR1B	0.390934	0.684984	0.29405
POLR1A	0.390934	0.684984	0.29405
NBN	0.390934	0.684984	0.29405
CDC6	1.81065	2.10026	0.289604
UBTF	0.332004	0.615088	0.283084
RIMS1	0.332004	0.615088	0.283084
RAB3A	0.332004	0.615088	0.283084
BRCA2	0.332004	0.615088	0.283084
BRCA1	2.12537	2.40612	0.280747
HSPA8	0.187589	0.466483	0.278895
MCM8	1.91428	2.18937	0.275087
SYT1	0.28495	0.557365	0.272415
NFKBIB	0.817214	1.07756	0.260348
ORC5	2.02569	2.28496	0.259262
ORC4	2.02569	2.28496	0.259262
ORC3	2.02569	2.28496	0.259262
ORC2	2.02569	2.28496	0.259262
POLR1D	0.187589	0.429764	0.242175
HIST3H3	2.61486	2.82684	0.211984
MCM7	2.41715	2.62043	0.203278
MCM6	2.41715	2.62043	0.203278
MCM5	2.41715	2.62043	0.203278
MCM4	2.41715	2.62043	0.203278
MCM3	2.41715	2.62043	0.203278
MCM2	2.41715	2.62043	0.203278
ATM	0.750655	0.949762	0.199106
TERF2IP	2.9493	3.11464	0.165332
TERF2	2.9493	3.11464	0.165332
TERF1	2.9493	3.11464	0.165332
POT1	2.9493	3.11464	0.165332
ACD	2.9493	3.11464	0.165332
FCGR1B	0.954204	1.0547	0.100497
SOCS1	0.526637	0.615088	0.0884513
ITGAV	0.835901	0.888078	0.0521767
POLR2H	0.0608446	0.101704	0.0408597
BRAF	0.427839	0.466483	0.0386446
ACTN2	0.427839	0.466483	0.0386446
PPIA	0.526637	0.557365	0.0307285
CAMK2D	0.526637	0.557365	0.0307285
CAMK2B	0.526637	0.557365	0.0307285
CAMK2A	0.526637	0.557365	0.0307285
UBE2I	4.05811	4.08814	0.0300307
TEX12	4.05811	4.08814	0.0300307
SYNE2	4.05811	4.08814	0.0300307
SYNE1	4.05811	4.08814	0.0300307
SYCP2	4.05811	4.08814	0.0300307
SYCP1	4.05811	4.08814	0.0300307
SUN2	4.05811	4.08814	0.0300307
STAG3	4.05811	4.08814	0.0300307
SMC1B	4.05811	4.08814	0.0300307
REC8	4.05811	4.08814	0.0300307
HSPA2	4.05811	4.08814	0.0300307
FKBP6	4.05811	4.08814	0.0300307
DIDO1	4.05811	4.08814	0.0300307
HLA-G	0.586938	0.615088	0.0281499
HLA-F	0.586938	0.615088	0.0281499
HLA-C	0.586938	0.615088	0.0281499
HLA-B	0.586938	0.615088	0.0281499
PAK2	1.95479	1.97639	0.0216091
GTF2H4	0.198831	0.21566	0.0168291
GTF2H3	0.198831	0.21566	0.0168291
GTF2H1	0.198831	0.21566	0.0168291
ERCC3	0.198831	0.21566	0.0168291
ERCC2	0.198831	0.21566	0.0168291
PRIM2	1.50295	1.51141	0.00846089
PRIM1	1.50295	1.51141	0.00846089
POLA2	1.50295	1.51141	0.00846089
HIST2H3D	1.44465	1.44746	0.00281135
HIST1H3J	1.44465	1.44746	0.00281135
HIST1H3I	1.44465	1.44746	0.00281135
HIST1H3H	1.44465	1.44746	0.00281135
HIST1H3G	1.44465	1.44746	0.00281135
HIST1H3F	1.44465	1.44746	0.00281135
HIST1H3E	1.44465	1.44746	0.00281135
HIST1H3D	1.44465	1.44746	0.00281135
HIST1H3C	1.44465	1.44746	0.00281135
HIST1H3B	1.44465	1.44746	0.00281135
H3F3B	1.44465	1.44746	0.00281135
H3F3A	1.44465	1.44746	0.00281135
POLE2	1.60164	1.58847	-0.0131716
POLE	1.60164	1.58847	-0.0131716
MAP3K7	0.735472	0.716405	-0.0190669
GAB2	0.586938	0.557365	-0.0295729
LYN	1.11281	1.07756	-0.0352493
CHEK1	1.61732	1.58145	-0.0358793
CDC45	1.70897	1.67225	-0.0367236
TEC	0.738549	0.684984	-0.0535657
PCNA	0.644012	0.584237	-0.0597749
CDT1	1.82618	1.76384	-0.0623399
RCC1	0.474051	0.397347	-0.0767036
CDK9	0.474051	0.397347	-0.0767036
CCNT1	0.474051	0.397347	-0.0767036
CBL	0.463217	0.368472	-0.0947452
LPCAT4	0.656749	0.557365	-0.0993843
ATP6V1H	0.656749	0.557365	-0.0993843
B2M	1.11281	1.01036	-0.102448
NFKBIA	0.965894	0.844466	-0.121428
SLC6A12	0.738549	0.615088	-0.123461
SLC6A1	0.738549	0.615088	-0.123461
HLA-A	1.28893	1.1527	-0.136235
GRAP2	2.09809	1.95502	-0.143076
GRAP	2.09809	1.95502	-0.143076
CHAT	2.09809	1.95502	-0.143076
ST8SIA2	0.835901	0.684984	-0.150918
LPCAT1	0.835901	0.684984	-0.150918
RAN	0.379383	0.215442	-0.163941
RFC5	0.965894	0.798323	-0.167571
RFC4	0.965894	0.798323	-0.167571
RFC3	0.965894	0.798323	-0.167571
RFC2	0.965894	0.798323	-0.167571
PLA2G5	0.738549	0.557365	-0.181184
PLA2G4D	0.738549	0.557365	-0.181184
PLA2G2F	0.738549	0.557365	-0.181184
PLA2G2E	0.738549	0.557365	-0.181184
PLA2G2D	0.738549	0.557365	-0.181184
PLA2G2A	0.738549	0.557365	-0.181184
PLA2G12A	0.738549	0.557365	-0.181184
PLA2G10	0.738549	0.557365	-0.181184
NHP2	0.738549	0.557365	-0.181184
LPIN3	0.954204	0.772547	-0.181657
LPIN2	0.954204	0.772547	-0.181657
LPIN1	0.954204	0.772547	-0.181657
CDK2	2.22788	2.0169	-0.210982
LCLAT1	1.10224	0.888078	-0.214159
ITGB5	1.10224	0.888078	-0.214159
GPD1L	1.10224	0.888078	-0.214159
GPD1	1.10224	0.888078	-0.214159
GPAM	1.10224	0.888078	-0.214159
GLS	1.10224	0.888078	-0.214159
AGPAT5	1.10224	0.888078	-0.214159
AGPAT4	1.10224	0.888078	-0.214159
AGPAT3	1.10224	0.888078	-0.214159
AGPAT2	1.10224	0.888078	-0.214159
SLC22A2	0.835901	0.615088	-0.220813
PSIP1	0.835901	0.615088	-0.220813
PLA2G4F	0.835901	0.615088	-0.220813
HMGA1	0.835901	0.615088	-0.220813
BANF1	0.835901	0.615088	-0.220813
CNTN2	1.56831	1.3462	-0.22211
ARHGAP10	1.56831	1.3462	-0.22211
MCM10	2.63067	2.40612	-0.224556
DBF4	2.63067	2.40612	-0.224556
CDC7	2.63067	2.40612	-0.224556
POLD3	0.50089	0.260827	-0.240063
POLD2	0.50089	0.260827	-0.240063
POLD1	0.50089	0.260827	-0.240063
HADHB	1.2958	1.0547	-0.241095
HADHA	1.2958	1.0547	-0.241095
DGAT1	1.2958	1.0547	-0.241095
LCK	1.62367	1.37411	-0.249566
E2F2	2.85953	2.59702	-0.262507
PAK1	1.50403	1.23756	-0.266467
CCNB1	1.11281	0.844466	-0.268345
SLC18A2	0.954204	0.684984	-0.269221
RAD51	0.954204	0.684984	-0.269221
PLA2G16	0.954204	0.684984	-0.269221
CDC20	0.69066	0.397347	-0.293313
IKBKB	0.878143	0.584237	-0.293906
MNAT1	0.739605	0.439352	-0.300252
CDC25A	1.19671	0.894731	-0.301976
RSF1	0.636346	0.319163	-0.317183
CDK7	0.783013	0.460136	-0.322878
CCNH	0.783013	0.460136	-0.322878
STAG1	3.44384	3.11464	-0.329205
RAD21	3.44384	3.11464	-0.329205
SLC6A11	1.10224	0.772547	-0.32969
RUVBL1	1.10224	0.772547	-0.32969
PLBD1	1.10224	0.772547	-0.32969
PLA2G4C	1.10224	0.772547	-0.32969
PLA2G3	1.10224	0.772547	-0.32969
PACS1	1.10224	0.772547	-0.32969
LPCAT3	1.10224	0.772547	-0.32969
IAPP	1.10224	0.772547	-0.32969
CHEK2	1.10224	0.772547	-0.32969
CD8B	1.10224	0.772547	-0.32969
CD86	1.10224	0.772547	-0.32969
CD80	1.10224	0.772547	-0.32969
ATRIP	1.10224	0.772547	-0.32969
CCNA1	0.69066	0.34256	-0.3481
RELA	1.04525	0.679843	-0.365412
E2F1	1.81065	1.44019	-0.370459
CDC27	0.817214	0.429764	-0.387449
CDC26	0.817214	0.429764	-0.387449
CDC23	0.817214	0.429764	-0.387449
CDC16	0.817214	0.429764	-0.387449
ANAPC7	0.817214	0.429764	-0.387449
ANAPC5	0.817214	0.429764	-0.387449
ANAPC4	0.817214	0.429764	-0.387449
ANAPC2	0.817214	0.429764	-0.387449
ANAPC10	0.817214	0.429764	-0.387449
ANAPC1	0.817214	0.429764	-0.387449
MAPK11	0.602984	0.202815	-0.400169
WRAP53	1.2958	0.888078	-0.407718
TERT	1.2958	0.888078	-0.407718
SLC5A7	1.2958	0.888078	-0.407718
RUVBL2	1.2958	0.888078	-0.407718
RFWD2	1.2958	0.888078	-0.407718
RANBP1	1.2958	0.888078	-0.407718
RAD17	1.2958	0.888078	-0.407718
RAD1	1.2958	0.888078	-0.407718
PNPLA8	1.2958	0.888078	-0.407718
PLA2G6	1.2958	0.888078	-0.407718
PHOSPHO1	1.2958	0.888078	-0.407718
MBOAT2	1.2958	0.888078	-0.407718
MBOAT1	1.2958	0.888078	-0.407718
HUS1	1.2958	0.888078	-0.407718
GNPAT	1.2958	0.888078	-0.407718
CHKB	1.2958	0.888078	-0.407718
CHKA	1.2958	0.888078	-0.407718
CEPT1	1.2958	0.888078	-0.407718
CD55	1.2958	0.888078	-0.407718
APOBEC3G	1.2958	0.888078	-0.407718
SKP2	0.974692	0.508536	-0.466157
FER	0.974692	0.508536	-0.466157
CCNE1	1.63072	1.1527	-0.47802
UBE2D1	0.735472	0.244538	-0.490934
STX1A	0.974692	0.466483	-0.508209
SNAP25	0.974692	0.466483	-0.508209
DNA2	0.974692	0.466483	-0.508209
CASP3	0.974692	0.466483	-0.508209
AKAP9	0.974692	0.466483	-0.508209
TBL1XR1	1.06879	0.557365	-0.511425
KPNA1	1.06879	0.557365	-0.511425
VIPR2	1.56831	1.0547	-0.513611
VIPR1	1.56831	1.0547	-0.513611
VIP	1.56831	1.0547	-0.513611
SMARCA5	1.56831	1.0547	-0.513611
SH2B3	1.56831	1.0547	-0.513611
SH2B2	1.56831	1.0547	-0.513611
SCTR	1.56831	1.0547	-0.513611
SCT	1.56831	1.0547	-0.513611
PLD2	1.56831	1.0547	-0.513611
PLD1	1.56831	1.0547	-0.513611
PITPNB	1.56831	1.0547	-0.513611
PEMT	1.56831	1.0547	-0.513611
PCYT1A	1.56831	1.0547	-0.513611
OIP5	1.56831	1.0547	-0.513611
MIS18BP1	1.56831	1.0547	-0.513611
MIS18A	1.56831	1.0547	-0.513611
MBOAT7	1.56831	1.0547	-0.513611
MAP3K14	1.56831	1.0547	-0.513611
LPGAT1	1.56831	1.0547	-0.513611
LPCAT2	1.56831	1.0547	-0.513611
HJURP	1.56831	1.0547	-0.513611
GLP2R	1.56831	1.0547	-0.513611
GIPR	1.56831	1.0547	-0.513611
GHRHR	1.56831	1.0547	-0.513611
GHRH	1.56831	1.0547	-0.513611
ETNK2	1.56831	1.0547	-0.513611
ETNK1	1.56831	1.0547	-0.513611
ELMO1	1.56831	1.0547	-0.513611
CRLS1	1.56831	1.0547	-0.513611
CHPT1	1.56831	1.0547	-0.513611
CALCA	1.56831	1.0547	-0.513611
ACHE	1.56831	1.0547	-0.513611
NUP214	0.786533	0.260827	-0.525706
KAT2B	1.7737	1.23756	-0.536143
LIG1	0.786533	0.244538	-0.541995
KPNB1	1.1761	0.615088	-0.561008
NCAM1	1.61732	1.0547	-0.562623
MAPK14	0.739605	0.169475	-0.57013
RPS6KA2	0.901259	0.319163	-0.582095
RPS6KA1	0.901259	0.319163	-0.582095
GMNN	2.34727	1.74537	-0.601907
CCNE2	1.9368	1.33463	-0.602176
CD247	1.06879	0.466483	-0.602307
RAE1	0.901259	0.297925	-0.603334
POM121	0.901259	0.297925	-0.603334
NUPL2	0.901259	0.297925	-0.603334
NUP93	0.901259	0.297925	-0.603334
NUP88	0.901259	0.297925	-0.603334
NUP62	0.901259	0.297925	-0.603334
NUP54	0.901259	0.297925	-0.603334
NUP50	0.901259	0.297925	-0.603334
NUP35	0.901259	0.297925	-0.603334
NUP210	0.901259	0.297925	-0.603334
NUP205	0.901259	0.297925	-0.603334
NUP188	0.901259	0.297925	-0.603334
NUP155	0.901259	0.297925	-0.603334
NUP153	0.901259	0.297925	-0.603334
AAAS	0.901259	0.297925	-0.603334
CDK8	1.29985	0.684984	-0.614866
CCNC	1.29985	0.684984	-0.614866
MAD2L1	1.1761	0.557365	-0.618731
FBXO5	1.1761	0.557365	-0.618731
BUB3	1.1761	0.557365	-0.618731
BUB1B	1.1761	0.557365	-0.618731
XPO1	0.965894	0.319163	-0.646731
AP1S1	1.1761	0.508536	-0.667561
AP1M2	1.1761	0.508536	-0.667561
AP1M1	1.1761	0.508536	-0.667561
AP1G1	1.1761	0.508536	-0.667561
AP1B1	1.1761	0.508536	-0.667561
ST8SIA4	2.0167	1.3462	-0.670495
RAMP3	2.0167	1.3462	-0.670495
RAMP1	2.0167	1.3462	-0.670495
PTHLH	2.0167	1.3462	-0.670495
PTH2R	2.0167	1.3462	-0.670495
PTH1R	2.0167	1.3462	-0.670495
PTH	2.0167	1.3462	-0.670495
PTDSS2	2.0167	1.3462	-0.670495
PTDSS1	2.0167	1.3462	-0.670495
PRNP	2.0167	1.3462	-0.670495
PNPLA3	2.0167	1.3462	-0.670495
PNPLA2	2.0167	1.3462	-0.670495
PLD6	2.0167	1.3462	-0.670495
PLD4	2.0167	1.3462	-0.670495
PLD3	2.0167	1.3462	-0.670495
PGS1	2.0167	1.3462	-0.670495
NRTN	2.0167	1.3462	-0.670495
GPCPD1	2.0167	1.3462	-0.670495
GFRA4	2.0167	1.3462	-0.670495
GFRA2	2.0167	1.3462	-0.670495
GFRA1	2.0167	1.3462	-0.670495
GDNF	2.0167	1.3462	-0.670495
DSCAML1	2.0167	1.3462	-0.670495
DSCAM	2.0167	1.3462	-0.670495
CRHR2	2.0167	1.3462	-0.670495
CDS2	2.0167	1.3462	-0.670495
CDS1	2.0167	1.3462	-0.670495
CDIPT	2.0167	1.3462	-0.670495
CALCRL	2.0167	1.3462	-0.670495
CALCB	2.0167	1.3462	-0.670495
CACNB4	2.0167	1.3462	-0.670495
CACNB1	2.0167	1.3462	-0.670495
CACNA1S	2.0167	1.3462	-0.670495
CACNA1I	2.0167	1.3462	-0.670495
CACNA1H	2.0167	1.3462	-0.670495
CACNA1G	2.0167	1.3462	-0.670495
ARTN	2.0167	1.3462	-0.670495
STAT1	1.11281	0.429764	-0.683047
UBE2E1	1.11281	0.397347	-0.715463
TFDP1	1.03617	0.319163	-0.717004
FEN1	1.03617	0.319163	-0.717004
FBXW7	1.61732	0.888078	-0.729246
CTSS	1.61732	0.888078	-0.729246
DHFR	1.29985	0.557365	-0.742485
COL9A3	2.09809	1.3462	-0.751891
COL9A2	2.09809	1.3462	-0.751891
COL9A1	2.09809	1.3462	-0.751891
COL6A3	2.09809	1.3462	-0.751891
COL6A2	2.09809	1.3462	-0.751891
COL6A1	2.09809	1.3462	-0.751891
COL5A2	2.09809	1.3462	-0.751891
COL5A1	2.09809	1.3462	-0.751891
COL3A1	2.09809	1.3462	-0.751891
NCOR2	1.44465	0.684984	-0.759661
CDK4	2.34727	1.58145	-0.765829
CD28	2.34727	1.58145	-0.765829
CUL5	1.82878	1.0547	-0.77408
JAK2	1.28893	0.508536	-0.780397
PLA2G4A	1.82618	1.01036	-0.815815
NCOR1	1.28893	0.466483	-0.822449
E2F3	2.92756	2.10152	-0.826044
TYMS	1.44465	0.615088	-0.829557
STXBP1	1.44465	0.615088	-0.829557
RRM2	1.44465	0.615088	-0.829557
RBL1	1.44465	0.615088	-0.829557
E2F5	1.44465	0.615088	-0.829557
E2F4	1.44465	0.615088	-0.829557
CDC25C	1.44465	0.615088	-0.829557
PPP2R2A	1.61732	0.772547	-0.844777
HCK	1.61732	0.772547	-0.844777
CENPQ	1.61732	0.772547	-0.844777
CENPP	1.61732	0.772547	-0.844777
CENPO	1.61732	0.772547	-0.844777
CENPN	1.61732	0.772547	-0.844777
CENPK	1.61732	0.772547	-0.844777
CENPA	1.61732	0.772547	-0.844777
DCC	2.25435	1.33463	-0.919728
RBPJ	1.61732	0.684984	-0.932341
PKMYT1	1.61732	0.684984	-0.932341
MAP3K8	1.82878	0.888078	-0.940703
MAD1L1	1.82878	0.888078	-0.940703
AGPAT1	1.82878	0.888078	-0.940703
GNAI3	1.50403	0.557365	-0.946662
TP53	1.39081	0.429764	-0.961051
YES1	2.43092	1.44746	-0.983468
PTPN6	1.32758	0.34256	-0.985021
RBBP4	2.9493	1.95502	-0.994286
REL	1.86149	0.833157	-1.02833
RPS27A	3.68	2.64864	-1.03135
SLC9A1	2.09809	1.0547	-1.04339
COL1A2	1.9368	0.888078	-1.04872
COL1A1	1.9368	0.888078	-1.04872
SNW1	1.82878	0.772547	-1.05623
MAX	1.82878	0.772547	-1.05623
MAML3	1.82878	0.772547	-1.05623
MAML2	1.82878	0.772547	-1.05623
MAML1	1.82878	0.772547	-1.05623
KAT2A	1.82878	0.772547	-1.05623
HIF1A	1.82878	0.772547	-1.05623
CCNB2	1.82878	0.772547	-1.05623
MAPK8	1.41188	0.34256	-1.06932
ADM	2.12537	1.0547	-1.07067
ARF1	1.50403	0.429764	-1.07426
UBA52	3.81336	2.7316	-1.08175
CREBBP	1.41188	0.319163	-1.09272
NPM1	3.39282	2.24382	-1.149
WEE1	2.43092	1.23756	-1.19336
SLC44A5	2.09809	0.888078	-1.21002
SLC44A4	2.09809	0.888078	-1.21002
SLC44A3	2.09809	0.888078	-1.21002
SLC44A2	2.09809	0.888078	-1.21002
SLC44A1	2.09809	0.888078	-1.21002
RBL2	2.09809	0.888078	-1.21002
CCND3	2.09809	0.888078	-1.21002
EP300	1.60164	0.368472	-1.23317
AP2M1	1.60164	0.368472	-1.23317
RASGRP1	1.9368	0.684984	-1.25182
SEH1L	1.53904	0.260827	-1.27821
RANBP2	1.53904	0.260827	-1.27821
NUP85	1.53904	0.260827	-1.27821
NUP43	1.53904	0.260827	-1.27821
NUP37	1.53904	0.260827	-1.27821
NUP133	1.53904	0.260827	-1.27821
NUP107	1.53904	0.260827	-1.27821
NTN1	2.12537	0.772547	-1.35282
STAT5B	1.82618	0.466483	-1.35969
STAT5A	1.82618	0.466483	-1.35969
MAPK12	1.9368	0.557365	-1.37944
STAB2	2.46418	1.0547	-1.40948
MYBL2	2.46418	1.0547	-1.40948
LYVE1	2.46418	1.0547	-1.40948
LIN9	2.46418	1.0547	-1.40948
LIN54	2.46418	1.0547	-1.40948
LIN52	2.46418	1.0547	-1.40948
LIN37	2.46418	1.0547	-1.40948
HYAL2	2.46418	1.0547	-1.40948
HMMR	2.46418	1.0547	-1.40948
HES1	2.46418	1.0547	-1.40948
GNAT2	2.46418	1.0547	-1.40948
DYRK1A	2.46418	1.0547	-1.40948
DOCK2	2.46418	1.0547	-1.40948
CDKN2D	2.46418	1.0547	-1.40948
CDKN2C	2.46418	1.0547	-1.40948
CDKN2A	2.46418	1.0547	-1.40948
CDK6	2.46418	1.0547	-1.40948
CCND2	2.46418	1.0547	-1.40948
ADCYAP1R1	2.46418	1.0547	-1.40948
ADCYAP1	2.46418	1.0547	-1.40948
ABCC5	2.46418	1.0547	-1.40948
FYN	2.74729	1.31255	-1.43474
RANGAP1	2.12537	0.684984	-1.44039
BTRC	3.72846	2.24323	-1.48524
AP2S1	1.95479	0.466483	-1.4883
AP2B1	1.95479	0.466483	-1.4883
AP2A2	1.95479	0.466483	-1.4883
AP2A1	1.95479	0.466483	-1.4883
MAPK13	2.12537	0.615088	-1.51028
CD44	2.61486	1.0547	-1.56015
MGLL	2.34727	0.772547	-1.57473
COL4A4	2.9493	1.3462	-1.6031
COL4A2	2.9493	1.3462	-1.6031
COL4A1	2.9493	1.3462	-1.6031
COL2A1	2.9493	1.3462	-1.6031
ADM2	2.9493	1.3462	-1.6031
CCND1	2.34727	0.684984	-1.66229
CUL1	4.17538	2.49929	-1.67609
TLE4	3.03426	1.3462	-1.68806
TLE3	3.03426	1.3462	-1.68806
TLE2	3.03426	1.3462	-1.68806
TLE1	3.03426	1.3462	-1.68806
HEYL	3.03426	1.3462	-1.68806
HEY2	3.03426	1.3462	-1.68806
HEY1	3.03426	1.3462	-1.68806
HES5	3.03426	1.3462	-1.68806
HDAC9	3.03426	1.3462	-1.68806
HDAC7	3.03426	1.3462	-1.68806
HDAC5	3.03426	1.3462	-1.68806
HDAC4	3.03426	1.3462	-1.68806
HDAC11	3.03426	1.3462	-1.68806
HDAC10	3.03426	1.3462	-1.68806
HAS3	3.03426	1.3462	-1.68806
HAS2	3.03426	1.3462	-1.68806
HAS1	3.03426	1.3462	-1.68806
SMC3	4.83689	3.11464	-1.72225
AKT2	2.95455	1.20113	-1.75342
AKT1	2.68114	0.866017	-1.81512
STAT3	2.43092	0.615088	-1.81584
CALM3	2.53638	0.716405	-1.81998
CALM2	2.53638	0.716405	-1.81998
CALM1	2.53638	0.716405	-1.81998
TK2	2.12032	0.297925	-1.8224
TSC2	2.78484	0.949762	-1.83508
GIP	2.61486	0.772547	-1.84231
MAPK3	2.14352	0.281621	-1.8619
GRB7	2.9493	1.0547	-1.8946
MYC	3.13567	1.23756	-1.89811
CDC42	2.41715	0.466483	-1.95067
PPP2R1A	2.06894	0.113624	-1.95532
RBX1	3.42726	1.44746	-1.9798
CHUK	2.96024	0.936812	-2.02343
SLC25A4	2.9493	0.888078	-2.06123
HYAL1	2.9493	0.888078	-2.06123
GUSB	2.9493	0.888078	-2.06123
GNAZ	2.9493	0.888078	-2.06123
GNAO1	2.9493	0.888078	-2.06123
GLP1R	2.9493	0.888078	-2.06123
GNAI2	2.57137	0.508536	-2.06283
GNAI1	2.57137	0.508536	-2.06283
HEXB	2.63067	0.557365	-2.07331
HEXA	2.63067	0.557365	-2.07331
RASGRF2	2.85953	0.772547	-2.08698
RASGRF1	2.85953	0.772547	-2.08698
PDPK1	3.95654	1.86508	-2.09146
AKT3	3.43007	1.31255	-2.11752
GSK3A	3.20805	1.07756	-2.13049
TRIB3	4.0097	1.86462	-2.14508
SKP1	5.55746	3.40964	-2.14782
PPP2CA	2.29859	0.134508	-2.16409
ITGB3BP	2.85953	0.684984	-2.17455
HSPG2	3.63563	1.44746	-2.18817
COL4A3	3.12613	0.888078	-2.23805
HRAS	3.17588	0.936812	-2.23907
PRKCG	2.88898	0.615088	-2.27389
YWHAB	2.46721	0.179804	-2.28741
CD4	2.98033	0.679843	-2.30049
MTOR	4.0097	1.67225	-2.33745
CACNB3	3.39282	1.0547	-2.33812
CACNB2	3.39282	1.0547	-2.33812
SDC1	3.94306	1.58145	-2.36161
FOXO1	3.54195	1.1527	-2.38925
PPP2CB	2.55672	0.150829	-2.40589
MLST8	4.17538	1.76384	-2.41154
THEM4	4.35101	1.86462	-2.48639
PHLPP1	3.72846	1.23756	-2.4909
NR4A1	3.72846	1.23756	-2.4909
FOXO3	3.72846	1.23756	-2.4909
AKT1S1	3.72846	1.23756	-2.4909
CASP9	4.17538	1.67225	-2.50313
GPC1	4.30598	1.74537	-2.56062
GNB3	2.74717	0.169475	-2.5777
RPS6KB2	3.9305	1.33463	-2.59587
GNAS	3.13567	0.508536	-2.62714
CAMK4	4.39133	1.74537	-2.64597
PIK3R3	3.72846	1.07756	-2.6509
GNB1	2.84861	0.190892	-2.65772
NRAS	3.27361	0.613997	-2.65961
KRAS	3.27361	0.613997	-2.65961
MDM2	4.53766	1.86462	-2.67304
VAV1	4.15045	1.44746	-2.70299
PLCB4	4.05811	1.3462	-2.71191
NDST4	4.05811	1.3462	-2.71191
NDST3	4.05811	1.3462	-2.71191
NDST1	4.05811	1.3462	-2.71191
HS6ST3	4.05811	1.3462	-2.71191
HS6ST1	4.05811	1.3462	-2.71191
HS3ST6	4.05811	1.3462	-2.71191
HS3ST4	4.05811	1.3462	-2.71191
HS3ST3B1	4.05811	1.3462	-2.71191
HS3ST3A1	4.05811	1.3462	-2.71191
HS3ST2	4.05811	1.3462	-2.71191
HS3ST1	4.05811	1.3462	-2.71191
HS2ST1	4.05811	1.3462	-2.71191
GLCE	4.05811	1.3462	-2.71191
EXT2	4.05811	1.3462	-2.71191
EXT1	4.05811	1.3462	-2.71191
MAPK1	3.43964	0.722416	-2.71722
CDKN1B	4.82597	2.10026	-2.72571
CDKN1A	4.82597	2.10026	-2.72571
PTEN	3.68771	0.949762	-2.73795
GNGT1	2.95455	0.202815	-2.75174
GNG8	2.95455	0.190892	-2.76366
GNG7	2.95455	0.190892	-2.76366
GNG2	2.95455	0.190892	-2.76366
GNG12	2.95455	0.190892	-2.76366
GNG10	2.95455	0.190892	-2.76366
GNB2	2.95455	0.190892	-2.76366
MAP2K1	2.96024	0.179804	-2.78044
PPP2R1B	2.95455	0.169475	-2.78508
SRC	3.38678	0.584237	-2.80254
RAF1	3.50478	0.679843	-2.82494
GNGT2	3.06531	0.202815	-2.8625
MAP2K2	3.0606	0.190892	-2.86971
CDK1	3.47378	0.574793	-2.89899
RB1	3.24972	0.350605	-2.89912
GRB2	3.24972	0.307231	-2.94249
VCAN	3.83529	0.888078	-2.94721
GCGR	3.83529	0.888078	-2.94721
DCN	3.83529	0.888078	-2.94721
CSPG4	3.83529	0.888078	-2.94721
BCAN	3.83529	0.888078	-2.94721
PLCB3	3.63563	0.684984	-2.95064
PLCB2	3.63563	0.684984	-2.95064
PLCB1	3.63563	0.684984	-2.95064
BAD	4.0097	1.01036	-2.99934
RAC1	5.55746	2.49929	-3.05817
SDC4	5.31509	2.24382	-3.07127
SDC3	5.31509	2.24382	-3.07127
SDC2	5.31509	2.24382	-3.07127
GPC6	5.31509	2.24382	-3.07127
GPC5	5.31509	2.24382	-3.07127
GPC2	5.31509	2.24382	-3.07127
RICTOR	5.1773	2.10152	-3.07579
MAPKAP1	5.1773	2.10152	-3.07579
GNG13	3.30267	0.202815	-3.09985
CREB1	4.89366	1.66783	-3.22583
NCAN	5.19508	1.95502	-3.24006
GNG11	3.5639	0.229528	-3.33437
GNB4	3.5639	0.229528	-3.33437
GNB5	3.7047	0.244538	-3.46016
PRKCD	4.0097	0.466483	-3.54322
PRKCA	4.6706	1.07756	-3.59304
ADCY3	4.6706	0.949762	-3.72084
ADCY1	4.6706	0.949762	-3.72084
HDAC2	5.08836	1.3462	-3.74216
GXYLT2	5.08836	1.3462	-3.74216
GXYLT1	5.08836	1.3462	-3.74216
B4GALT7	5.08836	1.3462	-3.74216
B3GAT2	5.08836	1.3462	-3.74216
B3GAT1	5.08836	1.3462	-3.74216
B3GALT6	5.08836	1.3462	-3.74216
ADCY9	4.17538	0.397347	-3.77803
ADCY7	4.17538	0.397347	-3.77803
ADCY4	4.17538	0.397347	-3.77803
ADCY2	4.17538	0.397347	-3.77803
AGRN	7.29967	3.49933	-3.80034
HDAC1	5.28542	1.44746	-3.83797
ADCY6	4.49852	0.34256	-4.15596
ADCY5	4.49852	0.34256	-4.15596
ADCY8	5.17312	0.894731	-4.27839
PRKACG	4.6706	0.319163	-4.35144
PIK3R1	4.83689	0.482118	-4.35477
PRKAR2A	4.9492	0.466483	-4.48271
PRKAR1B	4.9492	0.466483	-4.48271
PRKAR1A	4.9492	0.466483	-4.48271
PDE1B	5.17131	0.684984	-4.48633
PDE1A	5.17131	0.684984	-4.48633
SOS1	4.71231	0.159836	-4.55247
PRKACB	5.32495	0.755779	-4.56917
PIK3CA	5.23576	0.530093	-4.70567
PIK3R2	5.49973	0.755779	-4.74395
TPR	5.58231	0.5054	-5.07691
PRKACA	5.49973	0.260827	-5.2389
PRKAR2B	5.76581	0.368472	-5.39734
ITPR3	6.47005	0.557365	-5.91269
ITPR2	6.47005	0.557365	-5.91269
