## Supplementary Table 12 for "Pathway Analysis within Multiple Human Ancestries Reveals Novel Signals for Epistasis in Complex Traits"

### Sheet: Headers
Supplementary Tables 12a-d Headers Legend
Subgroup	UKB ancestry subgroup
GeneCounts	Number of times the given genes appear across the MAPIT-R significant pathways for the specified database+phenotype+subgroup combination
Genes	The list of genes that have the associated gene count for the specificed database+phenotype+subgroup combination

### Sheet: Suppl Table 12a
Supplementary Table 12a - KEGG-Height MAPIT-R Significant Pathway Gene Counts
Subgroup	GeneCounts	Genes
African
	11	MAPK3,MAPK1
	10	TNF
	9	PRKCB,PLCB4,PLCB3,PLCB2,PLCB1,HRAS
	8	RAF1,PRKCG,PRKCA,NRAS,MAP2K1,KRAS,HLA-G,HLA-E,HLA-DRB1,HLA-DRA,HLA-DQB1,HLA-DQA2,HLA-DQA1,HLA-DPB1,HLA-DPA1,HLA-DOB,HLA-DOA,HLA-DMB,HLA-DMA,HLA-C,HLA-B,HLA-A
	7	PRKACG,PRKACB,PRKACA,MAP2K2,ITPR1,HLA-F,FAS,CD86,CD80,CD28,CACNA1C,BRAF
	6	RAC2,RAC1,PRF1,PIK3R5,PIK3R3,PIK3R2,PIK3R1,PIK3CG,PIK3CD,PIK3CB,PIK3CA,ITPR3,ITPR2,IL2,IFNG,GNAQ,FASLG,CD40,CALML6,CALML5,CALML3,CALM3,CALM2,CALM1,CACNA1D,ADCY8,ADCY3,ADCY1
	5	SOS2,SOS1,ROCK2,ROCK1,RHOA,RAC3,PPP3R1,PPP3CC,PPP3CB,PPP3CA,PDGFRA,ITGB7,ITGB1,ITGA4,IL10,GZMB,EGFR,EGF,CXCR4,CHP2,CACNA1S,ADCY9,ADCY7,ADCY6,ADCY5,ADCY4,ADCY2,ACTG1,ACTB
	4	TGFB1,SGCG,SGCD,SGCB,SGCA,PRKG1,PDGFRB,PDGFB,PDGFA,PAK1,LAMA2,ITGB8,ITGB6,ITGB5,ITGB4,ITGB3,ITGAV,ITGA9,ITGA8,ITGA7,ITGA6,ITGA3,ITGA2B,ITGA2,ITGA11,ITGA10,ITGA1,IL6,IL5,IL4,IL1B,IGF1,IFNA8,IFNA7,IFNA6,IFNA5,IFNA4,IFNA21,IFNA2,IFNA17,IFNA16,IFNA14,IFNA13,IFNA10,IFNA1,GUCY1B3,GUCY1A3,GUCY1A2,GSK3B,GRM5,GRIN2B,GRB2,GNAS,GNAI3,GNAI2,GNAI1,DAG1,CXCL12,CDC42,CASP3,CAMK2G,CAMK2D,CAMK2B,CAMK2A,ATP2A2
	3	VAV3,VAV2,VAV1,TP53,TGFB3,TGFB2,SLC8A1,SHC4,SHC3,SHC2,SHC1,RYR2,PTK2,PRKG2,PRKCZ,PRKCD,PPP1R12A,PPP1CC,PPP1CB,PPP1CA,PLCG2,PLCG1,PIP5K1C,PIP5K1B,PIP5K1A,PIP4K2B,PIKFYVE,PDGFC,NFATC4,NFATC3,NFATC2,NFATC1,NFAT5,MYL2,MYH7,MYH6,MET,LTA,LMNA,KLRD1,KLRC1,KIR3DL2,KIR3DL1,KIR2DL3,ITGB2,ITGAL,INS,IL1A,IL12B,IGF1R,GRM1,GRIN2A,GRIN1,GNA13,GNA12,GNA11,FYN,EP300,DES,CYCS,CXCR2,CXCR1,CREBBP,CCR9,CCR10,CCND1,CC…
	2	XCR1,XCL2,XCL1,WASL,UQCRQ,UQCRHL,UQCRFS1,UQCRC2,UQCRC1,UQCRB,UQCR10,TTN,TPO,TPM4,TPM3,TPM2,TPM1,TNNT2,TNNI3,TNNC1,TNFSF13B,TNFSF13,TNFSF10,TNFRSF1A,TNFRSF17,TNFRSF13C,TNFRSF13B,TNFRSF10D,TNFRSF10C,TNFRSF10B,TNFRSF10A,TIAM2,TIAM1,TCF7L2,TCF7L1,TCF7,SRC,SDHC,SDHB,SDHA,RAP1B,RAP1A,PXN,PTK2B,PTEN,PSEN1,PRKCE,PPP2R1B,PPP2R1A,PPP2CB,PPP2CA,PPBP,POLR2L,POLR2H,POLR2G,POLR2F,POLR2E,POLR2D,POLR2C,POLR2B,PO…
	1	ZNRD1,ZAP70,XDH,WWP1,WNT9B,WNT9A,WNT8B,WNT8A,WNT7B,WNT7A,WNT6,WNT5B,WNT5A,WNT4,WNT3A,WNT3,WNT2B,WNT2,WNT16,WNT11,WNT10B,WNT10A,WIF1,WASF2,WASF1,VTA1,VPS4B,VPS4A,VPS45,VPS37D,VPS37C,VPS37B,VPS37A,VPS36,VPS28,VEGFC,VEGFB,VEGFA,VDAC3,VDAC2,VDAC1,VCL,VANGL2,VANGL1,USP8,UNC5D,UNC5C,UNC5B,UNC5A,ULBP3,ULBP2,ULBP1,UCP1,TYROBP,TUBB8,TUBB6,TUBB4B,TUBB4A,TUBB3,TUBB2B,TUBB2A,TUBB1,TUBB,TUBAL3,TUBA8,TUBA3E,TU…
British.Ran4000
	1	TNF,TGFA,STAT5B,STAT5A,SRC,SOS2,SOS1,SHC4,SHC3,SHC2,SHC1,RPS6KB2,RPS6KB1,RAF1,PTPRN2,PTPRN,PTK2,PRKCG,PRKCB,PRKCA,PRF1,PLCG2,PLCG1,PIK3R5,PIK3R3,PIK3R2,PIK3R1,PIK3CG,PIK3CD,PIK3CB,PIK3CA,PAK6,PAK4,PAK2,PAK1,NRG4,NRG3,NRG2,NRG1,NRAS,NCK2,NCK1,MYC,MTOR,MAPK9,MAPK8,MAPK3,MAPK10,MAPK1,MAP2K7,MAP2K4,MAP2K2,MAP2K1,LTA,KRAS,JUN,INS,IL2,IL1B,IL1A,IL12B,IFNG,ICA1,HRAS,HLA-G,HLA-F,HLA-E,HLA-DRB5,HLA-DRB1,H…
Caribbean
	6	ITGB1
	4	ROCK2,ROCK1,RHOA,RAC2,RAC1,PTK2,PRKCB,PIK3R5,PIK3R3,PIK3R2,PIK3R1,PIK3CG,PIK3CD,PIK3CB,PIK3CA,MAPK3,MAPK1,ITGAV,ITGA6,ITGA4
	3	VAV3,VAV2,VAV1,RAF1,PTK2B,PRKCG,PRKCA,PAK1,NRAS,MAP2K1,LAMA2,KRAS,ITGB8,ITGB7,ITGB2,ITGAL,ITGA9,ITGA8,ITGA3,ITGA2B,ITGA2,ICAM1,HRAS,GNAI3,GNAI2,GNAI1,CXCR4,CXCL12,CDC42,CACNA1S,CACNA1D,CACNA1C,BRAF,ACTG1,ACTB
	2	VCAM1,TNF,SOS2,SOS1,SLC8A1,SHC4,SHC3,SHC2,SHC1,SGCG,SGCD,SGCB,SGCA,RYR2,RELA,RAP1B,RAP1A,RAC3,PXN,PTPN11,PRKCD,PRKACG,PRKACB,PRKACA,PPP3R1,PPP3CC,PPP3CB,PPP3CA,PLCG2,PLCG1,PLCB4,PLCB3,PLCB2,PLCB1,PECAM1,OCLN,NFKBIA,NFKB1,NFATC4,NFATC3,NFATC2,NFATC1,NFAT5,MYL2,MAP2K2,LMNA,JAM3,JAM2,ITK,ITGB6,ITGB5,ITGB4,ITGB3,ITGAM,ITGA7,ITGA11,ITGA10,ITGA1,IKBKB,ICAM2,HLA-G,HLA-E,HLA-C,HLA-B,HLA-A,GSK3B,GRB2,FYN,…
	1	ZAP70,XCR1,XCL2,XCL1,WASL,VCL,VCAN,VASP,UNC5D,UNC5C,UNC5B,UNC5A,ULBP3,ULBP2,ULBP1,TYROBP,TXK,TTN,TRAF6,TRAF5,TRAF3,TRAF2,TRAF1,TPM4,TPM3,TPM2,TPM1,TP53,TNNT2,TNNI3,TNNC1,TNFSF10,TNFRSF10D,TNFRSF10C,TNFRSF10B,TNFRSF10A,TIAM2,TIAM1,TGFB3,TGFB2,TGFB1,TCF7L2,TCF7L1,TCF7,SYK,STAT5B,STAT3,STAT2,STAT1,SRGAP3,SRGAP2,SRGAP1,SPN,SLIT3,SLIT2,SLIT1,SKP2,SIPA1,SIGLEC1,SH3BP2,SH2D1B,SEMA7A,SEMA6D,SEMA6C,SEMA6B…
Chinese
	5	HLA-DRB5,HLA-DRB1,HLA-DRA,HLA-DQB1,HLA-DQA2,HLA-DQA1,HLA-DPB1,HLA-DPA1,HLA-DOB,HLA-DOA,HLA-DMB,HLA-DMA
	4	TNF,IFNG,HLA-G,HLA-F,HLA-E,HLA-C,HLA-B,HLA-A,CD86,CD80,CD28
	3	PRF1,IL2,GZMB,FASLG,FAS
	2	RAF1,PRKCG,PRKCB,PRKCA,NRAS,MAPK3,MAPK1,MAP2K2,MAP2K1,LTA,KRAS,KLRD1,KLRC1,KIR3DL2,KIR3DL1,KIR2DL3,KIR2DL1,IL1B,IL1A,IL12B,IL10,HRAS,CREB1,CD40
	1	WNT9B,WNT9A,WNT8B,WNT8A,WNT7B,WNT7A,WNT6,WNT5B,WNT5A,WNT4,WNT3A,WNT3,WNT2B,WNT2,WNT16,WNT11,WNT10B,WNT10A,TYRP1,TYR,TROVE2,TRIM21,TP53,TGFA,TCF7L2,TCF7L1,TCF7,TAPBP,TAP2,TAP1,STK4,SSB,SOS2,SOS1,SNRPD3,SNRPD1,SNRPB,RXRG,RXRB,RXRA,RFXAP,RFXANK,RB1,RASSF5,RASSF1,RARB,PTPRN2,PTPRN,PSME2,PRKACG,PRKACB,PRKACA,POMC,PLCG2,PLCG1,PLCB4,PLCB3,PLCB2,PLCB1,PIK3R5,PIK3R3,PIK3R2,PIK3R1,PIK3CG,PIK3CD,PIK3CB,PIK3…
Indian
	4	EGFR,EGF
	3	SOS2,SOS1,RAF1,PIK3R5,PIK3R3,PIK3R2,PIK3R1,PIK3CG,PIK3CD,PIK3CB,PIK3CA,NRAS,MAPK3,MAPK1,MAP2K2,MAP2K1,KRAS,HRAS,BRAF
	2	TGFA,PTK2,PRKCG,PRKCB,PRKCA,PLCG2,PLCG1,PDGFRB,PDGFRA,PDGFC,PDGFB,PDGFA,PAK6,PAK4,PAK2,PAK1,GRB2,ERBB2,CRKL,CRK,BAD,AKT3,AKT2,AKT1
	1	XCR1,XCL2,XCL1,WASL,WASF2,WASF1,VEGFC,VEGFA,VCL,VAV3,VAV2,VAV1,TSLP,TPO,TP53,TNFSF9,TNFSF8,TNFSF4,TNFSF18,TNFSF15,TNFSF14,TNFSF13B,TNFSF13,TNFSF12,TNFSF11,TNFSF10,TNFRSF9,TNFRSF8,TNFRSF6B,TNFRSF4,TNFRSF25,TNFRSF21,TNFRSF1B,TNFRSF1A,TNFRSF19,TNFRSF18,TNFRSF17,TNFRSF14,TNFRSF13C,TNFRSF13B,TNFRSF12A,TNFRSF11B,TNFRSF11A,TNFRSF10D,TNFRSF10C,TNFRSF10B,TNFRSF10A,TNF,TIAM2,TIAM1,TGFBR2,TGFBR1,TGFB3,TGFB2…
Pakistani
	2	IFNA8,IFNA7,IFNA6,IFNA5,IFNA4,IFNA21,IFNA2,IFNA17,IFNA16,IFNA14,IFNA13,IFNA10,IFNA1,HLA-G,HLA-F,HLA-E,HLA-DRB5,HLA-DRB1,HLA-DRA,HLA-DQB1,HLA-DQA2,HLA-DQA1,HLA-DPB1,HLA-DPA1,HLA-DOB,HLA-DOA,HLA-DMB,HLA-DMA,HLA-C,HLA-B,HLA-A
	1	UXS1,UGP2,UGDH,UAP1,TSTA3,TSHR,TSHB,TPO,TG,TAPBP,TAP2,TAP1,RFXAP,RFXANK,PSME2,PSME1,PRF1,PMM2,PMM1,PGM3,PGM2,PGM1,PDIA3,NPL,NFYC,NFYB,NFYA,NANS,NANP,NAGK,MPI,LTA,LGMN,KLRD1,KLRC4,KLRC3,KLRC2,KLRC1,KIR3DL3,KIR3DL2,KIR3DL1,KIR2DS4,KIR2DL4,KIR2DL3,KIR2DL1,IL5,IL4,IL2,IL10,IFI30,HSPA8,HSPA6,HSPA5,HSPA4,HSPA2,HSPA1L,HSPA1B,HSPA1A,HSP90AB1,HSP90AA1,HK3,HK2,HK1,HEXB,HEXA,GZMB,GPI,GNPNAT1,GNPDA2,GNPDA1,G…

### Sheet: Suppl Table 12b
Supplementary Table 12b - KEGG-BMI MAPIT-R Significant Pathways Gene Counts
Subgroup	GeneCounts	Genes
African
	18	MAPK3,MAPK1
	14	PIK3CG,PIK3CD,PIK3CB,PIK3CA,HRAS
	13	RAF1,PIK3R5,PIK3R3,PIK3R2,PIK3R1,NRAS,MAP2K1,KRAS
	12	TNF,PRKCB,MAP2K2
	11	SOS2,SOS1
	10	PRKCG,PRKCA,HLA-DRB1,HLA-DRA,HLA-DQB1,HLA-DQA2,HLA-DQA1,HLA-DPB1,HLA-DPA1,HLA-DOB,HLA-DOA,HLA-DMB,HLA-DMA,GSK3B,GRB2,BRAF
	9	TP53,RHOA,RAC1,PLCB4,PLCB3,PLCB2,PLCB1,ITGB1,CCND1,AKT3,AKT2,AKT1
	8	RAC2,PRKACG,PRKACB,PRKACA,PLCG1,ITGA4,IL10,IFNG,HLA-G,HLA-E,HLA-C,HLA-B,HLA-A,EP300,EGFR,CREBBP,CDC42,CD28
	7	PLCG2,IL4,IL2,HLA-F,FAS,EGF,CD86,CD80,CASP9,CAMK2G,CAMK2D,CAMK2B,CAMK2A,CALML6,CALML5,CALML3,CALM3,CALM2,CALM1,CACNA1C,ADCY8,ADCY3,ADCY1,ACTG1,ACTB
	6	ROCK2,ROCK1,RELA,RAC3,PTK2,PRF1,PPP3R1,PPP3CC,PPP3CB,PPP3CA,PAK1,NFKBIA,NFKB1,LAMA2,ITGB7,ITGAV,ITGA6,ITGA3,ITGA2B,ITGA2,IL5,IKBKB,GNAQ,FASLG,CTNNB1,CHP2,CDK4,CD40,CACNA1D,ADCY9,ADCY7,ADCY6,ADCY5,ADCY4,ADCY2
	5	VAV3,VAV2,VAV1,TGFB1,TCF7L2,TCF7L1,TCF7,SHC4,SHC3,SHC2,SHC1,RB1,PTPN6,PTEN,PDGFRA,MYC,MDM2,MAPK9,LEF1,JUN,ITPR1,ITGB8,ITGB6,ITGB5,ITGB4,ITGB3,ITGB2,ITGA9,ITGA8,ITGA7,ITGA11,ITGA10,ITGA1,IGF1,GZMB,GNAI3,GNAI2,GNAI1,FYN,E2F3,E2F2,E2F1,DAG1,CYCS,CXCR4,CDKN1A,CDK6,CASP3,CACNA1S,BAD,ACTN4,ACTN3,ACTN2,ACTN1,ABL1
	4	TRAF6,TGFB3,TGFB2,TGFA,SRC,SGCG,SGCD,SGCB,SGCA,RAP1B,RAP1A,PTPN11,PRKCD,PDPK1,PDGFRB,PDGFB,PDGFA,PAK6,PAK4,PAK2,NFKBIB,NFATC4,NFATC3,NFATC2,NFATC1,NFAT5,MYL2,MTOR,MAPK8,MAPK14,MAPK13,MAPK12,MAPK11,MAPK10,MAP3K7,ITPR3,ITPR2,ITGAL,INS,IL6,IL1B,IL12B,IGF1R,IFNA8,IFNA7,IFNA6,IFNA5,IFNA4,IFNA21,IFNA2,IFNA17,IFNA16,IFNA14,IFNA13,IFNA10,IFNA1,GRIN2B,GNAS,ERBB2,CXCL12,CRKL,CRK,CREB1,CHUK,CDKN2A,CDKN1B,CD…
	3	WASL,VCL,STAT5B,STAT1,SMAD4,SMAD3,SMAD2,SLC8A1,RYR2,PXN,PTK2B,PSEN1,PRKG1,PRKCZ,PPP1R12A,PPP1CC,PPP1CB,PPP1CA,PIP5K1C,PIP5K1B,PIP5K1A,PIP4K2B,PIKFYVE,PDGFD,PDGFC,PARD3,NCK2,NCK1,MYH7,MYH6,MET,MAP2K7,LMNA,KLRD1,KLRC1,KIR3DL2,KIR3DL1,KIR2DL3,JAK2,ITK,ITGAM,IL1A,IFNGR2,IFNGR1,ICAM1,GUCY1B3,GUCY1A3,GUCY1A2,GRM5,GRIN2A,GRIN1,FOXO3,FN1,FHIT,FGFR2,FGFR1,FCGR3B,FCGR3A,DES,CTNNA3,CTNNA2,CTNNA1,CSK,CSF2,CR…
	2	ZAP70,YWHAZ,YWHAQ,YWHAH,YWHAG,YWHAE,YWHAB,WNT9B,WNT9A,WNT8B,WNT8A,WNT7B,WNT7A,WNT6,WNT5B,WNT5A,WNT4,WNT3A,WNT3,WNT2B,WNT2,WNT16,WNT11,WNT10B,WNT10A,WASF2,WASF1,UQCRQ,UQCRHL,UQCRFS1,UQCRC2,UQCRC1,UQCRB,UQCR10,TTN,TPO,TPM4,TPM3,TPM2,TPM1,TP73,TNNT2,TNNI3,TNNC1,TNFRSF10B,TJP1,TIAM2,TIAM1,THBS1,STAT5A,STAT3,STAT2,STAM2,STAM,SOCS4,SOCS3,SOCS2,SOCS1,SKP2,SKP1,SIAH1,SDHC,SDHB,SDHA,RXRG,RXRB,RXRA,RRM2B,R…
	1	ZNRD1,ZNF274,ZMAT3,ZBTB17,YES1,XRCC3,XRCC2,XDH,XCR1,XCL2,XCL1,WWP1,WIF1,WEE2,WEE1,WASF3,VWF,VTN,VTA1,VPS4B,VPS4A,VPS45,VPS37D,VPS37C,VPS37B,VPS37A,VPS36,VPS28,VDAC3,VDAC2,VDAC1,VCAM1,VASP,VANGL2,VANGL1,USP8,UPB1,UNC5D,UNC5C,UNC5B,UNC5A,ULBP3,ULBP2,ULBP1,UCP1,TYRP1,TYROBP,TYR,TYK2,TXK,TUBB8,TUBB6,TUBB4B,TUBB4A,TUBB3,TUBB2B,TUBB2A,TUBB1,TUBB,TUBAL3,TUBA8,TUBA3E,TUBA3D,TUBA3C,TUBA1C,TUBA1B,TUBA1A,TT…
British.Ran4000
	3	IFNG,IFNA8,IFNA7,IFNA6,IFNA5,IFNA4,IFNA21,IFNA2,IFNA17,IFNA16,IFNA14,IFNA13,IFNA10,IFNA1,HLA-G,HLA-E,HLA-C,HLA-B,HLA-A
	2	TNF,SOS2,SOS1,PTPN6,PTPN11,PRF1,PIK3R5,PIK3R3,PIK3R2,PIK3R1,PIK3CG,PIK3CD,PIK3CB,PIK3CA,LTA,KLRD1,KLRC3,KLRC2,KLRC1,KIR3DL2,KIR3DL1,KIR2DS4,KIR2DL4,KIR2DL3,KIR2DL1,IL2,IL12B,IFNGR2,IFNGR1,IFNB1,IFNAR2,IFNAR1,HLA-F,HLA-DRB5,HLA-DRB1,HLA-DRA,HLA-DQB1,HLA-DQA2,HLA-DQA1,HLA-DPB1,HLA-DPA1,HLA-DOB,HLA-DOA,HLA-DMB,HLA-DMA,GZMB,GRB2,FASLG,FAS,CSF2
	1	ZAP70,VAV3,VAV2,VAV1,ULBP3,ULBP2,ULBP1,TYROBP,TYK2,TSLP,TPO,TNFSF10,TNFRSF10D,TNFRSF10C,TNFRSF10B,TNFRSF10A,TAPBP,TAP2,TAP1,SYK,STAT6,STAT5B,STAT5A,STAT4,STAT3,STAT2,STAT1,STAM2,STAM,SPRY4,SPRY2,SPRY1,SPRED2,SPRED1,SOCS7,SOCS5,SOCS4,SOCS3,SOCS2,SOCS1,SHC4,SHC3,SHC2,SHC1,SH3BP2,SH2D1B,RFXAP,RFXANK,RFX5,RAF1,RAET1L,RAET1G,RAET1E,RAC3,RAC2,RAC1,PTPRN2,PTPRN,PTK2B,PSME2,PSME1,PRLR,PRL,PRKCG,PRKCB,PRK…
Caribbean
	4	ROCK2,ROCK1,RHOA,MAPK3,MAPK1
	3	RAF1,RAC2,RAC1,PTK2,PRKACG,PRKACB,PRKACA,PAK1,NRAS,MAP2K1,KRAS,ITGB1,HRAS,CXCR4,CXCL12,CDC42,BRAF,ARHGEF12,ADCY3
	2	XCR1,XCL2,XCL1,WASL,VAV3,VAV2,VAV1,TIAM2,TIAM1,SOS2,SOS1,RAC3,PXN,PRKG1,PRKCD,PRKCB,PPP1R12A,PPP1CC,PPP1CB,PPP1CA,PPBP,PLCB4,PLCB3,PLCB2,PLCB1,PIK3R5,PIK3R3,PIK3R2,PIK3R1,PIK3CG,PIK3CD,PIK3CB,PIK3CA,PF4V1,PF4,PDGFRB,PDGFRA,PDGFC,PDGFB,PDGFA,PAK6,PAK4,PAK2,MYLK3,MYLK2,MYLK,MET,MAP2K2,LIMK2,LIMK1,ITGB8,ITGB7,ITGB6,ITGB5,ITGB4,ITGB3,ITGAV,ITGA9,ITGA8,ITGA7,ITGA6,ITGA4,ITGA3,ITGA2B,ITGA2,ITGA11,ITGA1…
	1	WASF2,WASF1,VEGFC,VEGFB,VEGFA,VCL,UNC5D,UNC5C,UNC5B,UNC5A,TSLP,TPO,TNFSF9,TNFSF8,TNFSF4,TNFSF18,TNFSF15,TNFSF14,TNFSF13B,TNFSF13,TNFSF12,TNFSF11,TNFSF10,TNFRSF9,TNFRSF8,TNFRSF6B,TNFRSF4,TNFRSF25,TNFRSF21,TNFRSF1B,TNFRSF1A,TNFRSF19,TNFRSF18,TNFRSF17,TNFRSF14,TNFRSF13C,TNFRSF13B,TNFRSF12A,TNFRSF11B,TNFRSF11A,TNFRSF10D,TNFRSF10C,TNFRSF10B,TNFRSF10A,TNF,TGFBR2,TGFBR1,TGFB3,TGFB2,TGFB1,TCF7L2,TCF7L1,T…
Chinese
	7	HLA-DRB5,HLA-DRB1,HLA-DRA,HLA-DQB1,HLA-DQA2,HLA-DQA1,HLA-DPB1,HLA-DPA1,HLA-DOB,HLA-DOA,HLA-DMB,HLA-DMA
	6	TNF
	5	IFNG,HLA-G,HLA-F,HLA-E,HLA-C,HLA-B,HLA-A,CD86,CD80,CD28
	4	PRF1
	3	IL4,IL2,IL1B,IL1A,IL12B,IL10,GZMB,FASLG,FAS,CD40
	2	RAC3,RAC2,RAC1,PRKCB,MAPK3,MAPK14,MAPK13,MAPK12,MAPK11,MAPK1,LTA,KLRD1,KLRC1,KIR3DL2,KIR3DL1,KIR2DL3,KIR2DL1,ITGB2,IL5,FYN,FCGR3B,FCGR3A,FCGR2C,FCGR2A,FCGR1A,C3
	1	VAV3,VAV2,VAV1,TROVE2,TRIM21,TRAF6,TLR4,TLR2,TGFB3,TGFB2,TGFB1,TAPBP,TAP2,TAP1,TAB2,TAB1,SYK,STAT1,SSB,SOS2,SOS1,SNRPD3,SNRPD1,SNRPB,SGCG,SGCD,SGCB,SGCA,RFXAP,RFXANK,RELA,RAF1,PTPRN2,PTPRN,PTPN6,PTGS2,PSME2,PRKCE,PRKCD,PRKCA,PLCG2,PLCG1,PLA2G6,PLA2G5,PLA2G4E,PLA2G4B,PLA2G4A,PLA2G3,PLA2G2F,PLA2G2E,PLA2G2D,PLA2G2C,PLA2G2A,PLA2G12B,PLA2G12A,PIK3R5,PIK3R3,PIK3R2,PIK3R1,PIK3CG,PIK3CD,PIK3CB,PIK3CA,PDP…
Indian
	4	EGFR,EGF
	3	PDGFRA,HRAS
	2	SRC,SOS2,SOS1,RAF1,PTK2,PIP5K1C,PIP5K1B,PIP5K1A,PIP4K2B,PIKFYVE,PIK3R5,PIK3R3,PIK3R2,PIK3R1,PIK3CG,PIK3CD,PIK3CB,PIK3CA,PDGFRB,PDGFC,PDGFB,PDGFA,PAK6,PAK4,PAK2,PAK1,NRAS,MET,MAPK3,MAPK1,MAP2K2,MAP2K1,KRAS,KIT,KDR,IL2RB,IL2RA,GIT1,FLT1,FGFR4,FGFR3,FGFR2,F2R,ERBB4,ERBB3,CXCR4,CXCR2,CXCR1,CSF1R,CRKL,CRK,CDC42,CBLC,CBLB,CBL,BRAF
	1	XCR1,XCL2,XCL1,WWP1,WASL,WASF2,WASF1,VTA1,VPS4B,VPS4A,VPS45,VPS37D,VPS37C,VPS37B,VPS37A,VPS36,VPS28,VEGFC,VEGFA,VCL,VAV3,VAV2,VAV1,USP8,TSLP,TSG101,TRAF6,TPO,TNFSF9,TNFSF8,TNFSF4,TNFSF18,TNFSF15,TNFSF14,TNFSF13B,TNFSF13,TNFSF12,TNFSF11,TNFSF10,TNFRSF9,TNFRSF8,TNFRSF6B,TNFRSF4,TNFRSF25,TNFRSF21,TNFRSF1B,TNFRSF1A,TNFRSF19,TNFRSF18,TNFRSF17,TNFRSF14,TNFRSF13C,TNFRSF13B,TNFRSF12A,TNFRSF11B,TNFRSF11A,…
Pakistani
	4	HLA-G,HLA-F,HLA-E,HLA-DRB5,HLA-DRB1,HLA-DRA,HLA-DQB1,HLA-DQA2,HLA-DQA1,HLA-DPB1,HLA-DPA1,HLA-DOB,HLA-DOA,HLA-DMB,HLA-DMA,HLA-C,HLA-B,HLA-A
	3	PRF1,IL2,GZMB,FASLG,FAS,CD86,CD80,CD28
	2	TNF,KLRD1,KLRC1,KIR3DL2,KIR3DL1,KIR2DL3,KIR2DL1,IL5,IL4,IL10,IFNG,IFNA8,IFNA7,IFNA6,IFNA5,IFNA4,IFNA21,IFNA2,IFNA17,IFNA16,IFNA14,IFNA13,IFNA10,IFNA1,CD40
	1	TSHR,TSHB,TPO,TP53,TG,TAPBP,TAP2,TAP1,RFXAP,RFXANK,RB1,RAF1,PTEN,PSME2,PSME1,PIK3R5,PIK3R3,PIK3R2,PIK3R1,PIK3CG,PIK3CD,PIK3CB,PIK3CA,PDIA3,PDGFRB,PDGFRA,PDGFD,PDGFC,PDGFB,PDGFA,NRAS,NFYC,NFYB,NFYA,MITF,MET,MDM2,MAPK3,MAPK1,MAP2K2,MAP2K1,LTA,LGMN,KRAS,KLRC4,KLRC3,KLRC2,KIR3DL3,KIR2DS4,KIR2DL4,IL6,IL1B,IL1A,IL12B,IGF1R,IGF1,IFI30,HSPA8,HSPA6,HSPA5,HSPA4,HSPA2,HSPA1L,HSPA1B,HSPA1A,HSP90AB1,HSP90AA1,…

### Sheet: Suppl Table 12c
Supplementary Table 12c - REACTOME-Height MAPIT-R Significant Pathways Gene Counts
Subgroup	GeneCounts	Genes
African
	8	MAPK1
	7	PIK3R2,PIK3R1,PIK3CA
	6	SOS1,MAPK3,MAP2K2,MAP2K1,GRB2,CREB1,CDK1
	5	UBA52,RPS27A,RAF1,PRKCD,PRKACB,PPP2R5D,PPP2R1B,PPP2R1A,PPP2CB,PPP2CA,ITPR3,ITPR2,ITGB1,HRAS,GNGT2,GNGT1,GNG8,GNG7,GNG2,GNG13,GNG12,GNG11,GNG10,GNB5,GNB4,GNB3,GNB2,GNB1
	4	YWHAB,SRC,SKP1,SAA1,RPS6KA2,RPS6KA1,RAC1,PTAFR,PRKCA,PRKACA,PLCB3,PLCB2,PLCB1,PIK3R3,PIK3CB,PDPK1,NRAS,MDM2,KRAS,CUL1,CHUK,CALM3,CALM2,CALM1,APP
	3	XCR1,XCL2,XCL1,UTS2R,UTS2,TRPC7,TRPC6,TRPC3,TRIO,TRHR,TRH,TBXA2R,TACR3,TACR2,TACR1,TAC3,TAC1,TAB2,STAT5B,STAT5A,SHC1,SEH1L,RBX1,RASGRP2,RASGRP1,RANBP2,QRFPR,QRFP,PTPN6,PTGFR,PTGER1,PTEN,PROKR2,PROKR1,PROK1,PRKCG,PRKCE,PRKAR2B,PRKACG,PMCH,PLCB4,PLA2G4A,PDE1B,PDE1A,PAK1,P2RY6,P2RY2,P2RY11,P2RY1,OXTR,OXT,OPN4,NUP85,NUP43,NUP37,NUP133,NUP107,NTSR2,NTSR1,NTS,NPSR1,NPS,NPFFR2,NPFFR1,NPFF,NMUR2,NMUR1,NM…
	2	VCAN,VCAM1,VAV1,VASP,UBE2N,UBE2L6,UBE2E1,UBE2D1,UBA7,TYROBP,TSC2,TRIM25,TRIB3,TRAF6,TPR,TP53,TMEM189-UBE2V1,TLN1,THEM4,THBS1,TFDP1,TESK1,TAB1,SYK,STAT3,STAT1,ST3GAL6,ST3GAL3,SPTBN2,SPTBN1,SPP1,SLC9A1,SLC8A3,SLC8A2,SLC8A1,SLC6A6,SLC6A20,SLC6A19,SLC6A18,SLC6A15,SLC6A12,SLC5A1,SLC44A5,SLC44A4,SLC44A3,SLC44A2,SLC44A1,SLC2A5,SLC2A4,SLC2A3,SLC2A2,SLC2A1,SLC25A10,SH3GL2,SH2B1,SGSH,SEC13,SDC4,SDC3,SDC2,S…
	1	ZWINT,ZWILCH,ZW10,ZBP1,YWHAZ,YWHAG,YWHAE,YES1,YAP1,XPO1,XAF1,WWP1,WWOX,WRAP53,WEE1,WASL,VWF,VTN,VAV3,VAPB,VAPA,VAC14,UST,USP18,UNC93B1,UGP2,UGCG,UBE2K,UBE2I,UBE2D3,UBE2D2,TYMS,TYK2,TXNIP,TXN,TUBGCP6,TUBGCP5,TUBGCP3,TUBGCP2,TUBG2,TUBG1,TUBB4B,TUBB4A,TUBB,TUBA1A,TSHR,TSHB,TREM2,TREH,TRAF3,TRAF2,TPTE2,TPI1,TOLLIP,TNRC6C,TNRC6B,TNRC6A,TNIP2,TNFAIP3,TNC,TMED2,TLR9,TLR6,TLR5,TLR4,TLR3,TLR2,TLR10,TLR1,T…
British.Ran4000
	NA
Caribbean
	3	RAC1,PRKACG,PRKACB,PRKACA,CDC42,ADRA2A
	2	VCAN,VAV3,VAV1,UST,TKT,TBXA2R,TALDO1,STAB2,ST3GAL6,ST3GAL3,ST3GAL2,ST3GAL1,SOS1,SLC9A1,SLC2A2,SLC2A1,SGSH,SDC4,SDC3,SDC2,SDC1,RHOG,RHOB,RHOA,RAPGEF4,RAPGEF3,RAP1B,RAP1A,RACGAP1,RAC2,PRKCA,PRKAR2B,PRKAR2A,PRKAR1B,PRKAR1A,PRELP,PPP2R5D,PPP2R1B,PPP2R1A,PPP2CB,PPP2CA,PPBP,PKLR,PIK3R2,PF4,P2RY12,P2RY1,OMD,NDST4,NDST3,NDST1,NCAN,NAGLU,LYVE1,LUM,KNG1,KERA,ITPR3,ITPR2,IDUA,HYAL2,HYAL1,HSPG2,HS6ST3,HS6ST1…
	1	ZFPM2,ZFPM1,YWHAZ,XCR1,XCL2,XCL1,WEE1,WDR1,VWF,VPS45,VEGFC,VEGFB,VEGFA,VCL,UTS2R,UTS2,UGP2,TSHR,TSHB,TRPC7,TRPC6,TRPC3,TRIO,TRHR,TRH,TREH,TPR,TP53,TLN1,TIAM2,TIAM1,THPO,THBS1,TGFB3,TGFB2,TGFB1,TF,TAGAP,TACR3,TACR2,TACR1,TAC3,TAC1,TAAR8,TAAR6,TAAR5,TAAR2,TAAR1,SYT5,SYK,SYDE2,SYDE1,STXBP3,STXBP1,STX4,STX1A,STK11,STARD13,SSTR5,SSTR4,SSTR3,SSTR2,SSTR1,SST,SRGN,SRGAP3,SRGAP2,SRGAP1,SRC,SPCS3,SPCS2,SPC…
Chinese
	2	HLA-DRB5,HLA-DRB1,HLA-DQA2,HLA-DQA1,HLA-DPB1,HLA-DPA1
	1	VCAM1,SUMO1,STAT1,SPTBN2,SP100,SOCS3,SOCS1,SH3GL2,SEC31A,SEC24D,SEC24C,SEC24B,SEC23A,SEC13,SAR1B,RILP,RACGAP1,RAB7A,PTPN6,PTPN2,PTPN1,PTAFR,PRKCD,PML,PIAS1,OSBPL1A,OASL,OAS3,OAS2,OAS1,NCAM1,MT2A,LGMN,KLC4,KLC3,KLC2,KLC1,KIFAP3,KIF5B,KIF5A,KIF4B,KIF3C,KIF3B,KIF2C,KIF2B,KIF2A,KIF26A,KIF23,KIF22,KIF18A,KIF15,KIF11,JAK2,JAK1,IRF9,IRF8,IRF7,IRF6,IRF5,IRF4,IRF3,IRF2,IRF1,IFNGR2,IFNGR1,IFNG,ICAM1,HLA-G,…
Indian
	2	YWHAB,UBA52,TSC2,TRIB3,THEM4,SRC,SPRY2,SOS1,SHC1,RPS6KB2,RPS27A,RICTOR,RAF1,PTEN,PRKCG,PRKCE,PRKCD,PRKCA,PRKAR2B,PRKAR2A,PRKAR1B,PRKAR1A,PRKACG,PRKACB,PRKACA,PLCG1,PIK3R1,PIK3CA,PHLPP1,PDPK1,PDE1B,PDE1A,NRAS,NR4A1,MTOR,MLST8,MDM2,MAPKAP1,MAPK3,MAPK1,MAP2K2,MAP2K1,KRAS,ITPR3,ITPR2,HRAS,GSK3A,GRB2,GAB1,FOXO3,FOXO1,CREB1,CHUK,CDKN1B,CDKN1A,CDK1,CBL,CASP9,CAMK4,CALM3,CALM2,CALM1,BAD,AKT3,AKT2,AKT1S1,…
	1	ZMYM2,TRIM24,STAT5B,STAT5A,STAT3,STAT1,STAM2,STAM,SPRY1,SH3GL2,PPP2R1A,PPP2CB,PPP2CA,PAG1,MYO18A,MKNK1,LRIG1,KLB,KL,IL17RD,HSP90AA1,HGS,GAB2,FRS3,FRS2,FGFR4,FGFR3,FGFR2,FGFR1OP2,FGFR1OP,FGFR1,FGF9,FGF8,FGF7,FGF6,FGF5,FGF4,FGF3,FGF23,FGF22,FGF20,FGF2,FGF19,FGF18,FGF17,FGF10,FGF1,EPS15L1,EPS15,EPN1,EGFR,EGF,CUX1,CSK,CPSF6,CNTRL,CLTC,CLTA,CDC42,CDC37,BRAF,BCR,AP2S1,AP2M1,AP2B1,AP2A2,AP2A1,ADAM17,ADA…
Pakistani
	NA

### Sheet: Suppl Table 12d
Supplementary Table 12d - REACTOME-BMI MAPIT-R Significant Pathways Gene Counts
Subgroup	GeneCounts	Genes
African
	22	UBA52,RPS27A
	15	SOS1,PIK3R1,PIK3CA,CDK1
	14	MAPK1,GRB2,CREB1
	13	PSMB8,PRKACB,PRKACA,PIK3R2
	12	SKP1,RAC1,PSMF1,PSME2,PSME1,PSMD9,PSMD8,PSMD7,PSMD6,PSMD5,PSMD4,PSMD3,PSMD2,PSMD14,PSMD13,PSMD12,PSMD11,PSMD1,PSMC6,PSMC5,PSMC4,PSMC3,PSMC2,PSMC1,PSMB9,PSMB7,PSMB6,PSMB5,PSMB4,PSMB3,PSMB2,PSMB10,PSMB1,PSMA7,PSMA6,PSMA4,PSMA3,PSMA2,PSMA1,PRKAR2B,PDPK1,MAPK3,ITPR3,ITPR2,HRAS,CDKN1B,CDKN1A,ADCY8
	11	SRC,RAF1,PSME4,PSMA8,PRKCA,PRKACG,NRAS,MAP2K2,MAP2K1,KRAS,CHUK,AKT1,ADCY6,ADCY5,ADCY3,ADCY1
	10	YWHAB,TRIB3,THEM4,RICTOR,PRKCD,PRKAR2A,PRKAR1B,PRKAR1A,PPP2R1B,PPP2R1A,PPP2CB,PPP2CA,MTOR,MLST8,MDM2,MAPKAP1,GNGT2,GNGT1,GNG8,GNG7,GNG2,GNG13,GNG12,GNG11,GNG10,GNB5,GNB4,GNB3,GNB2,GNB1,CUL1,CASP9,BAD,AKT3,AKT2,ADCY9,ADCY7,ADCY4,ADCY2
	9	PTEN,PPP2R5D,PDE1B,PDE1A,FYN,CALM3,CALM2,CALM1
	8	VAV1,TSC2,RPS6KB2,PIK3R3,PHLPP1,NR4A1,HDAC1,GSK3A,FOXO3,FOXO1,CAMK4,BTRC,AKT1S1,AGRN
	7	RPA3,RPA2,RPA1,RBX1,PRKCG,PRKCE,NCAN,CDK2
	6	TRIO,SHC1,SEH1L,SDC4,SDC3,SDC2,SDC1,RANBP2,PLCG1,PLCB3,PLCB2,PLCB1,PIK3CB,ORC5,ORC4,ORC3,ORC2,ORC1,NUP85,NUP43,NUP37,NUP133,NUP107,MYC,MCM8,MCM7,MCM6,MCM5,MCM4,MCM3,MCM2,LCK,KALRN,HSPG2,GPC6,GPC5,GPC2,GPC1,GNAS,GNAI2,GNAI1,E2F3,E2F1,CDC6,CDC42,ADAM17
	5	YES1,WEE1,VCAN,STAT5B,STAT5A,STAT3,STAG1,SMC3,SAA1,RELA,RASGRF2,RASGRF1,RAD21,PTPN6,PSEN2,PSEN1,PRIM2,PRIM1,POLE2,POLE,POLA2,PLA2G4A,PAK2,NCSTN,MNAT1,MCM10,MAPK8,MAPK14,ITGB3BP,IKBKB,HIST4H4,HIST2H2AA3,HIST1H4L,HIST1H4K,HIST1H4J,HIST1H4H,HIST1H4F,HIST1H4E,HIST1H4D,HIST1H4C,HIST1H4B,HIST1H4A,HIST1H2BO,HIST1H2BN,HIST1H2BM,HIST1H2BL,HIST1H2BK,HIST1H2BJ,HIST1H2BI,HIST1H2BH,HIST1H2BG,HIST1H2BF,HIST1H2…
	4	YWHAE,XPO1,VAV3,UBE2I,UBE2E1,UBE2D1,TRAF6,TPR,TP53,TIAM2,TIAM1,TFDP1,TEX12,TERF2IP,TERF2,TERF1,TBXA2R,SYNE2,SYNE1,SYCP2,SYCP1,SUN2,STAT1,STAG3,SOS2,SMC1B,SLC2A2,SLC2A1,SLC25A4,RPS6KA2,RPS6KA1,RHOA,RFC5,RFC4,RFC3,RFC2,REC8,RBBP4,RASGRP1,RAPGEF1,RAP1A,RANGAP1,RAE1,PTAFR,PREX1,PPP2R5E,PPP2R5C,PPP2R5B,PPP2R5A,POT1,POMC,POM121,PMCH,PLEKHG2,PLCB4,PCNA,PAK1,P2RY11,OBSCN,NUPL2,NUP93,NUP88,NUP62,NUP54,NUP…
	3	XCR1,XCL2,XCL1,UTS2R,UTS2,UST,TYMS,TRPC7,TRPC6,TRPC3,TRHR,TRH,TLE4,TLE3,TLE2,TLE1,TK2,TBL1XR1,TACR3,TACR2,TACR1,TAC3,TAC1,TAB2,STXBP1,STX1A,STAB2,ST3GAL6,ST3GAL3,SQSTM1,SNW1,SNAP25,SLC9A1,SLC44A5,SLC44A4,SLC44A3,SLC44A2,SLC44A1,SKP2,SH3GL2,SH2B1,SGSH,SEC13,RRM2,RPS6KA5,RLN3,RIPK2,RGS21,RGS18,RBPJ,RBL2,RBL1,RB1,RASGRP2,RAPGEF4,RAPGEF3,RAP1B,RACGAP1,QRFPR,QRFP,PTK2,PTGIR,PTGFR,PTGER1,PROKR2,PROKR1,…
	2	ZWINT,ZWILCH,ZW10,YWHAG,WRAP53,VIPR2,VIPR1,VIP,VCAM1,VASP,UBE2N,UBE2L6,UBA7,TUBGCP6,TUBGCP5,TUBGCP3,TUBGCP2,TUBG2,TUBG1,TUBB4B,TUBB4A,TUBB,TUBA1A,TSHR,TSHB,TRIM25,TMEM189-UBE2V1,TKT,THBS1,TESK1,TERT,TEC,TAOK1,TALDO1,TAB1,TAAR8,TAAR6,TAAR5,TAAR2,TAAR1,SYT5,SYK,STAT6,ST8SIA4,ST8SIA2,ST3GAL2,ST3GAL1,SSTR5,SSTR4,SSTR3,SSTR2,SSTR1,SST,SSNA1,SPTBN2,SPTBN1,SPP1,SPCS3,SPCS2,SPCS1,SPC25,SPC24,SOCS1,SMPD2,…
	1	ZFPM2,ZFPM1,ZBP1,YWHAZ,YAP1,XRCC6,XRCC5,XRCC4,XAF1,WWP1,WWOX,WNT9B,WNT9A,WNT8B,WNT7B,WNT7A,WNT6,WNT5A,WNT4,WNT3A,WNT3,WNT2B,WNT2,WNT16,WNT11,WNT10B,WNT10A,WASL,VWF,VTN,VPS45,VPS37D,VPS37C,VPS37B,VPS37A,VPS28,VAPB,VAPA,VAC14,USP8,USP18,UNC93B1,UNC5B,UNC5A,UNC13B,UGP2,UGCG,UBTF,UBE2K,UBE2D3,UBE2D2,TYROBP,TYK2,TXNIP,TXN,TSG101,TREH,TRAF3,TRAF2,TPTE2,TPI1,TOP3A,TOLLIP,TNRC6C,TNRC6B,TNRC6A,TNIP2,TNFRS…
British.Ran4000
	3	HLA-G,HLA-F,HLA-C,HLA-B,HLA-A,B2M
	2	VCAM1,UBA52,RPS27A,PSMB8,IFITM1,ICAM1,FCGR1B,FCGR1A
	1	XAF1,USP18,ULBP3,ULBP2,ULBP1,UGP2,UBE2N,UBE2L6,UBE2E1,UBA7,TYROBP,TYK2,TRIM25,TPR,TAP2,TAP1,SUMO1,STAT2,STAT1,SP100,SOCS3,SOCS1,SLC25A13,SLC25A12,SLC25A10,SELL,SEH1L,SEC61G,SEC61B,SEC61A2,SEC61A1,RNASEL,RANBP2,RAET1E,RAE1,PYGM,PYGL,PYGB,PVR,PTPN6,PTPN2,PTPN1,PTAFR,PSMF1,PSME4,PSME2,PSME1,PSMD9,PSMD8,PSMD7,PSMD6,PSMD5,PSMD4,PSMD3,PSMD2,PSMD14,PSMD13,PSMD12,PSMD11,PSMD1,PSMC6,PSMC5,PSMC4,PSMC3,PSMC…
Caribbean
	3	TBXA2R,RAF1,PRKCA,P2RY1,MAPK1,KNG1,GNGT2,GNGT1,GNG8,GNG7,GNG2,GNG13,GNG12,GNG11,GNG10,GNB5,GNB4,GNB3,GNB2,GNB1,F2RL3,F2RL2,F2R,F2,CALM3,CALM2,CALM1,APP
	2	XCR1,XCL2,XCL1,VCAN,UTS2R,UTS2,UST,TRPC7,TRPC6,TRPC3,TRHR,TRH,TACR3,TACR2,TACR1,TAC3,TAC1,STAB2,ST3GAL6,ST3GAL3,ST3GAL2,ST3GAL1,SOS1,SLC9A1,SGSH,SDC4,SDC3,SDC2,SDC1,SAA1,RPS6KA2,RPS6KA1,RASGRP2,RASGRP1,QRFPR,QRFP,PTGFR,PTGER1,PTAFR,PROKR2,PROKR1,PROK1,PRKCQ,PRKCH,PRKCG,PRKCE,PRKCD,PRKCB,PRKACB,PRELP,PPBP,PMCH,PLCB3,PLCB2,PLCB1,PIK3R3,PIK3R2,PIK3R1,PIK3CA,PF4,PDPK1,P2RY6,P2RY2,P2RY12,P2RY11,OXTR,O…
	1	YWHAZ,YWHAB,WDR1,VWF,VEGFC,VEGFB,VEGFA,VCL,VAV3,VAV1,UGP2,TSHR,TSHB,TRIO,TREH,TPR,TLN1,TKT,THPO,THBS1,TGFB3,TGFB2,TGFB1,TF,TALDO1,TAAR8,TAAR6,TAAR5,TAAR2,TAAR1,SYK,STXBP3,STX4,SSTR5,SSTR4,SSTR3,SSTR2,SSTR1,SST,SRGN,SRC,SPARC,SOD1,SLC5A1,SLC37A4,SLC2A5,SLC2A4,SLC2A3,SLC2A2,SLC2A1,SLC25A13,SLC25A12,SLC25A10,SI,SHC1,SERPING1,SERPINF2,SERPINE1,SERPINA1,SELP,SEH1L,SCG3,S1PR5,S1PR4,S1PR3,S1PR2,S1PR1,RX…
Chinese
	1	WASL,VDR,VCAM1,UNC5D,UNC5C,UNC5B,UNC5A,TRPC7,TRPC6,TRPC4,TRPC3,TRIO,THRB,THRA,SUMO1,STAT1,SRC,SP100,SOCS3,SOCS1,SLIT3,SLIT2,SLIT1,SIAH2,SIAH1,RXRG,RXRB,RXRA,RORC,RORB,RORA,ROBO1,RGMB,RGMA,RARG,RARA,RAC1,PTPN6,PTPN2,PTPN1,PTK2,PTAFR,PRKCQ,PRKCD,PPARG,PPARD,PPARA,PML,PLCG1,PITPNA,PIAS1,PGR,OASL,OAS3,OAS2,OAS1,NTN4,NTN1,NRBP1,NRBF2,NR6A1,NR5A2,NR5A1,NR4A3,NR4A2,NR4A1,NR3C2,NR3C1,NR2F6,NR2F1,NR2E3,NR…
Indian
	1	WASL,VASP,TYROBP,TESK1,SRC,SPTBN1,SPTAN1,SKAP2,SIRPG,SIRPB1,SIRPA,RSU1,RAC1,PVR,PTPN6,PTK2B,PTK2,PRKCI,PLEC,PIK3R2,PIK3R1,PIK3CB,PIK3CA,PARVB,PARVA,PARD6G,PARD6B,PARD3,PAK1,NTN1,NPHS1,NCK2,NCK1,MPP5,MAPK8,MAPK14,MAPK13,MAPK12,MAPK11,MAGI2,LIMS1,LAMC2,LAMB3,LAMA3,KIRREL3,KIRREL2,JUP,ITGB4,ITGB1,IQGAP1,ILK,GRB2,FYN,FYB,FLNC,FERMT2,FBLIM1,F11R,DSCAML1,DSCAM,DCC,CTNNB1,CTNNA1,CRB3,COL17A1,CLDN9,CLDN8…
Pakistani
	1	ST6GALNAC4,ST6GALNAC3,ST6GALNAC2,ST6GAL1,ST3GAL3,ST3GAL2,ST3GAL1,MUCL1,MUC7,MUC6,MUC5B,MUC5AC,MUC4,MUC21,MUC2,MUC19,MUC17,MUC16,MUC15,MUC13,MUC12
