## Supplementary Table 13 for "Pathway Analysis within Multiple Human Ancestries Reveals Novel Signals for Epistasis in Complex Traits"

### Sheet: Headers
Supplementary Tables 13a-d Headers Legend
Subgroup	UKB ancestry subgroup
GeneCounts	Number of times the given genes appear across the size-restricted MAPIT-R significant pathways for the specified database+phenotype+subgroup combination
Genes	The list of genes that have the associated gene count for the specificed database+phenotype+subgroup combination

### Sheet: Suppl Table 13a
Supplementary Table 13a - KEGG-Height size-restricted MAPIT-R Significant Pathway Gene Counts
Subgroup	GeneCounts	Genes
African
	2	PIK3R5,PIK3R3,PIK3R2,PIK3R1,PIK3CG,PIK3CD,PIK3CB,PIK3CA,MTOR,MAPK3,MAPK1
	1	TP53,TNF,TGFA,SOS2,SOS1,SOCS4,SOCS3,SOCS2,SOCS1,SLC2A4,SLC2A2,SHC4,SHC3,SHC2,SHC1,RB1,RAF1,PTEN,PRKCZ,PRKCG,PRKCE,PRKCD,PRKCB,PRKCA,PLCG2,PLCG1,PKLR,PDX1,PDGFRB,PDGFRA,PDGFB,PDGFA,NRAS,MDM2,MAPK9,MAPK8,MAPK10,MAP2K2,MAP2K1,MAFA,KRAS,KCNJ11,IRS2,IRS1,INSR,INS,IKBKB,IGF1R,IGF1,HRAS,HK3,HK2,HK1,GRB2,GCK,EGFR,EGF,E2F3,E2F2,E2F1,CDKN2A,CDKN1A,CDK6,CDK4,CCND1,CAMK2G,CAMK2D,CAMK2B,CAMK2A,CALML6,CALML5,C…
British.Ran4000
	NA
Caribbean
	NA
Chinese
	NA
Indian
	NA
Pakistani
	1	UXS1,UGP2,UGDH,UAP1,TSTA3,PMM2,PMM1,PGM3,PGM2,PGM1,NPL,NANS,NANP,NAGK,MPI,HK3,HK2,HK1,HEXB,HEXA,GPI,GNPNAT1,GNPDA2,GNPDA1,GNE,GMDS,GFPT2,GFPT1,GCK,GALT,GALK2,GALK1,FUK,FPGT,CYB5R3,CYB5R1,CMAS,CHIT1,CHIA,AMDHD2

### Sheet: Suppl Table 13b
Supplementary Table 13b - KEGG-BMI MAPIT-R size-restricted Significant Pathways Gene Counts
Subgroup	GeneCounts	Genes
African
	3	TP53,PTEN,PIK3CG,PIK3CD,PIK3CB,PIK3CA,MDM2,CDKN2A,CDKN1A,CDK6,CDK4,CCND1
	2	TNF,RB1,PLCG2,PLCG1,PIK3R5,PIK3R3,PIK3R2,PIK3R1,MTOR,MAPK3,MAPK1,IGF1,HIBCH,HADHA,GADD45G,GADD45B,GADD45A,EHHADH,ECHS1,E2F3,E2F2,E2F1,CHEK2,CHEK1,CDK2,CDK1,CCNE2,CCNE1,CCND3,CCND2,CCNB2,CCNB1,ATR,ATM,ALDH9A1,ALDH7A1,ALDH6A1,ALDH3A2,ALDH2,ALDH1B1,ACADM,ABAT
	1	ZMAT3,ZBTB17,YWHAZ,YWHAQ,YWHAH,YWHAG,YWHAE,YWHAB,XRCC3,XRCC2,WEE2,WEE1,UPB1,TTK,TSC2,TPI1,TP73,TP53I3,TP53AIP1,TOP3B,TOP3A,TNFRSF10B,THBS1,TGFB3,TGFB2,TGFB1,TGFA,TFDP2,TFDP1,SYNJ2,SYNJ1,STEAP3,STAG1,ST6GALNAC1,ST3GAL2,ST3GAL1,SSBP1,SRM,SOS2,SOS1,SOCS4,SOCS3,SOCS2,SOCS1,SMC3,SMC1B,SMAD4,SMAD3,SMAD2,SLC2A4,SLC2A2,SKP2,SKP1,SIAH1,SHISA5,SHC4,SHC3,SHC2,SHC1,SESN3,SESN2,SESN1,SERPINE1,SERPINB5,RRM2B,R…
British.Ran4000
	NA
Caribbean
	NA
Chinese
	NA
Indian
	NA
Pakistani
	NA

### Sheet: Suppl Table 13c
Supplementary Table 13c - REACTOME-Height size-restricted MAPIT-R Significant Pathways Gene Counts
Subgroup	GeneCounts	Genes
African
	NA
British.Ran4000
	NA
Caribbean
	NA
Chinese
	NA
Indian
	NA
Pakistani
	NA

### Sheet: Suppl Table 13d
Supplementary Table 13d - REACTOME-BMI size-restricted MAPIT-R Significant Pathways Gene Counts
Subgroup	GeneCounts
African
	10	UBA52,RPS27A
	9	PSMF1,PSME2,PSME1,PSMD9,PSMD8,PSMD7,PSMD6,PSMD5,PSMD4,PSMD3,PSMD2,PSMD14,PSMD13,PSMD12,PSMD11,PSMD1,PSMC6,PSMC5,PSMC4,PSMC3,PSMC2,PSMC1,PSMB9,PSMB8,PSMB7,PSMB6,PSMB5,PSMB4,PSMB3,PSMB2,PSMB10,PSMB1,PSMA7,PSMA6,PSMA4,PSMA3,PSMA2,PSMA1
	8	PSME4,PSMA8
	5	SKP1,RPA3,RPA2,RPA1
	4	RAC1,PDPK1,ORC5,ORC4,ORC3,ORC2,ORC1,MCM8,MCM7,MCM6,MCM5,MCM4,MCM3,MCM2,HIST4H4,HIST2H2AA3,HIST1H4L,HIST1H4K,HIST1H4J,HIST1H4H,HIST1H4F,HIST1H4E,HIST1H4D,HIST1H4C,HIST1H4B,HIST1H4A,HIST1H2BO,HIST1H2BN,HIST1H2BM,HIST1H2BL,HIST1H2BK,HIST1H2BJ,HIST1H2BI,HIST1H2BH,HIST1H2BG,HIST1H2BF,HIST1H2BE,HIST1H2BD,HIST1H2BC,HIST1H2BB,HIST1H2AJ,HIST1H2AE,HIST1H2AD,HIST1H2AC,HIST1H2AB,H2AFZ,CUL1,CREB1,CDKN1B,CDKN1…
	3	UBE2I,TRIB3,THEM4,TEX12,TERF2IP,TERF2,TERF1,SYNE2,SYNE1,SYCP2,SYCP1,SUN2,STAG3,STAG1,SMC3,SMC1B,RICTOR,REC8,RAD21,PRIM2,PRIM1,POT1,POLE2,POLE,POLA2,PAK2,MTOR,MLST8,MDM2,MCM10,MAPKAP1,MAPK1,LMNB1,LMNA,LCK,HSPA2,HRAS,HIST3H3,FYN,FKBP6,E2F3,E2F2,E2F1,DIDO1,DBF4,CHUK,CDT1,CDK1,CDC7,CDC45,CASP9,BTRC,BRCA1,AKT3,AKT2,AKT1,AGRN,ACD
	2	YES1,WEE1,VAV1,TSC2,SRC,SDC4,SDC3,SDC2,SDC1,RPS6KB2,RFC5,RFC4,RFC3,RFC2,RELA,REL,RBX1,RBBP4,RAF1,PTEN,PRKCB,PRKCA,PRKACB,PLA2G4A,PIK3R3,PIK3R2,PIK3R1,PIK3CA,PHLPP1,PCNA,PAK1,NRAS,NR4A1,NPM1,NFKBIE,NFKBIB,NFKBIA,NCAN,MYC,MNAT1,MAPK3,MAP3K7,MALT1,LYN,LOC646626,KRAS,KAT2B,IKBKB,HSPG2,HLA-A,HIST2H3D,HIST1H3J,HIST1H3I,HIST1H3H,HIST1H3G,HIST1H3F,HIST1H3E,HIST1H3D,HIST1H3C,HIST1H3B,HDAC1,H3F3B,H3F3A,GSK…
	1	YWHAB,XPO1,WRAP53,WNT9B,WNT9A,WNT8B,WNT7B,WNT7A,WNT6,WNT5A,WNT4,WNT3A,WNT3,WNT2B,WNT2,WNT16,WNT11,WNT10B,WNT10A,VIPR2,VIPR1,VIP,VCAN,UNC5B,UNC5A,UNC13B,UBTF,UBE2E1,UBE2D1,TYMS,TPR,TP53,TOP3A,TLE4,TLE3,TLE2,TLE1,TK2,TFDP1,TEX15,TERT,TEC,TBL1XR1,TAP2,TAP1,TAF1C,TAF1B,TAF1A,SYT1,SYN3,SYN2,STXBP1,STX1A,STAT5B,STAT5A,STAT3,STAT1,STAB2,ST8SIA4,ST8SIA2,SPO11,SOS1,SOCS6,SOCS1,SNW1,SNAP25,SMO,SMARCA5,SLC9…
British.Ran4000
	1	UGP2,SLC25A13,SLC25A12,SLC25A10,PYGM,PYGL,PYGB,PRKACG,PRKACB,PRKACA,PPP2R5D,PPP2R1B,PPP2R1A,PPP2CB,PPP2CA,PKLR,PHKG1,PHKB,PGM2,PGM1,PGAM2,PGAM1,PFKP,PFKM,PFKL,PFKFB4,PFKFB3,PFKFB2,PCK2,PCK1,PC,MDH2,MDH1,GYS2,GYS1,GYG1,GPI,GOT2,GOT1,GBE1,GAPDHS,GAPDH,FBP2,FBP1,ENO3,ENO2,ENO1,CALM3,CALM2,CALM1,ALDOB,ALDOA,AGL
Caribbean
	NA
Chinese
	1	VDR,THRB,THRA,RXRG,RXRB,RXRA,RORC,RORB,RORA,RARG,RARA,PPARG,PPARD,PPARA,PGR,NRBP1,NRBF2,NR6A1,NR5A2,NR5A1,NR4A3,NR4A2,NR4A1,NR3C2,NR3C1,NR2F6,NR2F1,NR2E3,NR2E1,NR2C2AP,NR1I3,NR1I2,NR1H3,NR1H2,NR1D2,NR1D1,NR0B2,MED1,HNF4G,HNF4A,ESRRG,ESRRB,ESR2,ESR1
Indian
	NA
Pakistani
	1	ST6GALNAC4,ST6GALNAC3,ST6GALNAC2,ST6GAL1,ST3GAL3,ST3GAL2,ST3GAL1,MUCL1,MUC7,MUC6,MUC5B,MUC5AC,MUC4,MUC21,MUC2,MUC19,MUC17,MUC16,MUC15,MUC13,MUC12
